# A CRISPR-Cas9–engineered mouse model for GPI-anchor deficiency mirrors human phenotypes and exhibits hippocampal synaptic dysfunctions

**DOI:** 10.1101/2020.04.20.050591

**Authors:** Miguel Rodríguez de los Santos, Marion Rivalan, Friederike S. David, Alexander Stumpf, Julika Pitsch, Despina Tsortouktzidis, Laura Moreno Velasquez, Anne Voigt, Karl Schilling, Daniele Mattei, Melissa Long, Guido Vogt, Alexej Knaus, Björn Fischer-Zirnsak, Lars Wittler, Bernd Timmermann, Peter N. Robinson, Denise Horn, Stefan Mundlos, Uwe Kornak, Albert J. Becker, Dietmar Schmitz, York Winter, Peter M. Krawitz

**Author notes:** Corresponding author: Professor Dr. med. Dipl. phys. Peter Krawitz, Institute for Genomic Statistics and Bioinformatics, University Hospital Bonn, Venusberg, Campus 1, 53127 Bonn, Germany.

## Abstract

Pathogenic germline mutations in *PIGV* lead to glycosylphosphatidylinositol biosynthesis deficiency (GPIBD). Individuals with pathogenic biallelic mutations in genes of the glycosylphosphatidylinositol (GPI) anchor pathway exhibit cognitive impairments, motor delay, and often epilepsy. Thus far, the pathophysiology underlying the disease remains unclear, and suitable rodent models that mirror all symptoms observed in human patients have not been available. Therefore, we used CRISPR-Cas9 to introduce the most prevalent hypomorphic missense mutation in European patients, *Pigv:c*.1022C>A (p.A341E), at a site that is conserved in mice. Mirroring the human pathology, mutant *Pigv*^341E^ mice exhibited deficits in motor coordination, cognitive impairments, and alterations in sociability and sleep patterns, as well as increased seizure susceptibility. Furthermore, immunohistochemistry revealed reduced synaptophysin immunoreactivity in *Pigv*^341E^ mice, and electrophysiology recordings showed decreased hippocampal synaptic transmission that could underlie impaired memory formation. In single-cell RNA sequencing, *Pigv*^341E^-hippocampal cells exhibited changes in gene expression, most prominently in a subtype of microglia and subicular neurons. A significant reduction in *Abl1* transcript levels in several cell clusters suggested a link to the signaling pathway of GPI-anchored ephrins. We also observed elevated levels of *Hdc* transcripts, which might affect histamine metabolism with consequences for circadian rhythm. This new mouse model will not only open the doors to further investigation into the pathophysiology of GPIBD, but will also deepen our understanding of the role of GPI-anchor–related pathways in brain development.

**Significance statement:** Inherited GPI-anchor biosynthesis deficiencies (IGDs) explain many cases of syndromic intellectual disability. Although diagnostic methods are improving, the pathophysiology underlying the disease remains unclear. Furthermore, we lack rodent models suitable for characterizing cognitive and social disabilities. To address this issue, we generated the first viable mouse model for an IGD that mirrors the condition in human patients with a behavioral phenotype and susceptibility to epilepsy. Using the new model, we obtained neurological insights such as deficits in synaptic transmission that will facilitate understanding of the pathophysiology of IGDs.
