## Supplementary material for "A CRISPR-Cas9–engineered mouse model for GPI-anchor deficiency mirrors human phenotypes and exhibits hippocampal synaptic dysfunctions": SI-Supplementary Dataset 1-statistical analysis

### Sheet: Blatt1
Software	Experiment	Description	Statistical test	p-value**	effect size (Cohen's d, unless otherwise indicated)	Figure
GraphPad Prism	Weight curve, male	P1, between genotypes	two-way ANOVA, repeated measures and bonferroni's multiple comparisons test	>0.9999, adjusted p-value	0.989356	1B
		P3, between genotypes	two-way ANOVA, repeated measures and bonferroni's multiple comparisons test	>0.9999, adjusted p-value	1.37199	1B
		P6, between genotypes	two-way ANOVA, repeated measures and bonferroni's multiple comparisons test	>0.9999, adjusted p-value	1.35848	1B
		P10, between genotypes	two-way ANOVA, repeated measures and bonferroni's multiple comparisons test	>0.9999, adjusted p-value	1.62315	1B
		P14, between genotypes	two-way ANOVA, repeated measures and bonferroni's multiple comparisons test	>0.9999, adjusted p-value	1.91888	1B
		P16, between genotypes	two-way ANOVA, repeated measures and bonferroni's multiple comparisons test	0.5108, adjusted p-value	2.4491	1B
		P19, between genotypes	two-way ANOVA, repeated measures and bonferroni's multiple comparisons test	0.067, adjusted p-value	3.2755	1B
		P24-82, between genotypes	two-way ANOVA, repeated measures and bonferroni's multiple comparisons test	<0.0001, adjusted p-value	P24: 3,48624564	1B
GraphPad Prism	Weight curve, female	P5, between genotypes	two-way ANOVA, repeated measures and bonferroni's multiple comparisons test	0,4189, adjusted p-value	2.74019	supplement fig. 1F
		P8, between genotypes	two-way ANOVA, repeated measures and bonferroni's multiple comparisons test	0,0514, adjusted p-value	2.71388	supplement fig. 1F
		P12, between genotypes	two-way ANOVA, repeated measures and bonferroni's multiple comparisons test	0,0088, adjusted p-value	2.69835	supplement fig. 1F
		P16, between genotypes	two-way ANOVA, repeated measures and bonferroni's multiple comparisons test	0,0115, adjusted p-value	2.44913	supplement fig. 1F
		P19, between genotypes	two-way ANOVA, repeated measures and bonferroni's multiple comparisons test	0,0002, adjusted p-value	3.31565	supplement fig. 1F
		P21, between genotypes	two-way ANOVA, repeated measures and bonferroni's multiple comparisons test	<0,0001, adjusted p-value	4.30967	supplement fig. 1F
GraphPad Prism	Flow cytometry analysis	MFI, FLAER, between wt and hom-Pigv341E	Mann-Whitney Test, two-tailed	0.0159	3.16875	1A
GraphPad Prism	Hindlimb clasping test	between wt and hom-Pigv341E	Mann-Whitney Test, two-tailed	<0.0001	-5.62667	1C
R	Home cage scan-total duration*	groom, time point 1, between genotypes	Wilcoxon rank sum, two sided	0.0042624	-2.00917	2A
		groom, time point 2, between genotypes	Wilcoxon rank sum, two sided	0.0001077	-3.29795	2A
		hang, time point 1, between genotypes	Wilcoxon rank sum, two sided	0.0276573	0.631033	2A
		hang, time point 2, between genotypes	Wilcoxon rank sum, two sided	0.0001077	2.30251	2A
		walk, time point 1, between genotypes	Wilcoxon rank sum, two sided	0.4821791	-0.501301	2A
		walk, time point 2, between genotypes	Wilcoxon rank sum, two sided	0.5532213	-0.3339	2A
		sleep, time point 1, between genotypes	Wilcoxon rank sum, two sided	0.0276573	1.40783	2A
		sleep, time point 2, between genotypes	Wilcoxon rank sum, two sided	0.0182073	1.74818	2A
		Immobile, time point 1, between genotypes	Wilcoxon rank sum, two sided	0.0439326	1.03243	supplement fig. 2B
R	Home cage scan-total occurences*	hang, time point 1, between genotypes	Wilcoxon rank sum, two sided	0.0276573	1.59233	supplement fig. 2A
		hang, time point 2, between genotypes	Wilcoxon rank sum, two sided	0.0001077	2.29557	supplement fig. 2A
R	Home cage scan-principal component analysis	dim1, time point 1, between genotypes	Wilcoxon rank sum test with continuity correction, two sided	0.0276573		supplement fig. 4A-C
		dim2, time point 1, between genotypes	Wilcoxon rank sum test with continuity correction, two sided	0.1010319		supplement fig. 4A-C
		dim3, time point 1, between genotypes	Wilcoxon rank sum test with continuity correction, two sided	0.5424614		supplement fig. 4A-C
		dim1, time point 2, between genotypes	Wilcoxon rank sum test, two sided	0.2496229		supplement fig. 4D-F
		dim2, time point 2, between genotypes	Wilcoxon rank sum test, two sided	0.6161620		supplement fig. 4D-F
		dim3, time point 2, between genotypes	Wilcoxon rank sum test, two sided	0.0134669		supplement fig. 4D-F
R	Social activity monitoring-total distance traveled	time point 1, between genotypes	Wilcoxon rank sum, two sided	0.6819651	0.234826	supplement fig. 4G
	(first approach)	time point 2, between genotypes	Wilcoxon rank sum, two sided	0.5532213	0.612743	supplement fig. 4G
R	Social activity monitoring-mean distance travelled per day	dark phase, time point 1, between genotypes	Wilcoxon rank sum, two sided	1	0.215674	supplement fig. 4H
	(first approach)	light phase, time point 1, between genotypes	Wilcoxon rank sum, two sided	1	0.240754	supplement fig. 4H
		dark phase, time point 2, between genotypes	Wilcoxon rank sum, two sided	1	0.643829	supplement fig. 4H
		light phase, time point 2, between genotypes	Wilcoxon rank sum, two sided	1	0.581029	supplement fig. 4H
R	Social activity monitoring-total distance traveled	mixed, between genotypes	Wilcoxon rank sum, two sided	0.0713750	-0.721668	2C
	(second approach)	non-mixed, between genotypes	Wilcoxon rank sum, two sided	0.0000752	-1.75376	2C
R	Social activity monitoring-mean distance traveled per phase	mixed, dark phase, between genotypes	Wilcoxon rank sum, two sided	0.0555556	-1.07918	2D
	(second approach)	mixed, light phase, between genotypes	Wilcoxon rank sum, two sided	0.3283057	-0.53985528	2D
		non-mixed, dark phase, between genotypes	Wilcoxon rank sum, two sided	0.0059075	-1.55979	2D
		non-mixed, light phase, between genotypes	Wilcoxon rank sum, two sided	0.0059075	-1.58305	2D
R	Social activity monitoring-mean distance traveled per day	between dark and light phase for Pigv341E on day 1	Wilcoxon rank sum, two sided	0.0000044	-1.00102	2E
	(second approach)	between dark and light phase for Pigv341E on day 2	Wilcoxon rank sum, two sided	0.0081239	-0.550322	2E
		between dark and light phase for Pigv341E on day 3	Wilcoxon rank sum, two sided	0.1607362	-0.389303	2E
		between dark and light phase for wt on day 1	Wilcoxon rank sum, two sided	0.0081715	0.278664	2E
		between dark and light phase for wt on day 2	Wilcoxon rank sum, two sided	0.2161949	0.0858323	2E
		between dark and light phase for wt on day 3	Wilcoxon rank sum, two sided	0.1607362	-0.094113	2E
GraphPad Prism	Grip strength	normalised g, between genotypes	Mann-Whitney Test, two-tailed	0.0001	3.24897	3D
GraphPad Prism	Rotarod	latency to fall, between genotypes	Mann-Whitney Test, two-tailed	0.0020	2.55996	3A
GraphPad Prism	Beam walk	latency to traverse, 10 mm diameter, between genotypes	Mann-Whitney Test, two-tailed	0.0198	-2.08231	supplement fig. 6E, left graph
		latency to traverse, 15 mm diameter, between genotypes	Mann-Whitney Test, two-tailed	0.0172	-1.4255	3B
		latency to traverse, 20 mm diameter, between genotypes	Mann-Whitney Test, two-tailed	0.5357	-0.789641	supplement fig. 6E, right graph
		number of hind foot slip, 10 mm diameter, between genotypes	Mann-Whitney Test, two-tailed	0.0044	-2.18355	supplement fig. 6D, left graph
		number of hind foot slip, 15 mm diameter, between genotypes	Mann-Whitney Test, two-tailed	<0.0001	-2.19342	supplement fig. 6D, middle graph
		number of hind foot slip, 20 mm diameter, between genotypes	Mann-Whitney Test, two-tailed	0.0013	-1.71431	supplement fig. 6D, right graph
GraphPad Prism	Rope grip test	time to climb, between genotypes	Mann-Whitney Test, two-tailed	<0.0001	-6.33445	3C
		time to fall, between genotypes	Mann-Whitney Test, two-tailed	<0.0001	6.17922	supplement fig. 6A, left graph
		hanging score, between genotypes	Mann-Whitney Test, two-tailed	<0.0001	6.68996	supplement fig. 6A, right graph
GraphPad Prism	Foot print test	distance forepaw to hindpaw (S)	Mann-Whitney Test, two-tailed	0.0095	-1.25466	3F, left grpah
		fore base width (FBW)	Mann-Whitney Test, two-tailed	0.0001	2.85549	3F, right grpah
		hind base width (HBW)	Mann-Whitney Test, two-tailed	0.949	0.06834	supplement fig. 6C
		stride length-forelimb (SL-FL)	Mann-Whitney Test, two-tailed	0.0019	2.19324	supplement fig. 6B, left graph
		stride length-hindlimb(SL-HL)	Mann-Whitney Test, two-tailed	0.0019	2.13582	supplement fig. 6B, right graph
GraphPad Prism	Social proximity test	nose-to-head contact, between genotypes	Mann-Whitney Test, two-tailed	0.055	-0.8	supplment fig. 7A
		nose-to-anogenital contact, between genotypes	Mann-Whitney Test, two-tailed	<0.0001	-2.38991	3G
		crawl over, between genotypes	Mann-Whitney Test, two-tailed	0.0576	-0.815623	supplemen fig. 7A
		rear up, between genotypes	Mann-Whitney Test, two-tailed	<0.0001	2.39565	3G
		nose-tip-to-nose-tip contact, between genotypes	Mann-Whitney Test, two-tailed	0.7196	-0.121775	supplemen fig. 7A
		crawl under, between genotypes	Mann-Whitney Test, two-tailed	0.236	-0.447214	supplemen fig. 7A
GraphPad Prism	three-chamber test	sociability, between empty and stranger 1, within wt	two-way ANOVA, repeated measures and bonferroni's multiple comparisons test	>0.9999, adjusted p-value	-0.128574	3H
		sociability, between empy and stranger 1, within Pigv341E	two-way ANOVA, repeated measures and bonferroni's multiple comparisons test	0.0017, adjusted p-value	-1.72088	3H
		social recognition, between stranger 1 and 2 withing wt	two-way ANOVA, repeated measures and bonferroni's multiple comparisons test	0.0497, adjusted p-value	-1.0012	Supplementary fig. 7D, left graph
		social recognition, between stranger 1 and 2 withing Pigv341E	two-way ANOVA, repeated measures and bonferroni's multiple comparisons test	0.6218, adjusted p-value	-0.26577303	Supplementary fig. 7D, left graph
		sociability, ratio stranger 1 over empty cage, between genotypes	Mann-Whitney Test, two-tailed	0.0082, adjusted p-value	-1.14094	Supplementary fig. 7D,right graph
		social recognition, ratio stranger 2 over stranger 1, between genotypes	Mann-Whitney Test, two-tailed	0.5588, adjusted p-value	-0.0471402	Supplementary fig. 7D,middle graph
		habituation phase, between left and right chamber within wt	two-way ANOVA, repeated measures and bonferroni's multiple comparisons test	0.8669, adjusted p-value	0.367322	supplement fig. 7B
		habituation phase, between left and right chamber within Pigv341E	two-way ANOVA, repeated measures and bonferroni's multiple comparisons test	0.1540, adjusted p-value	-0.654736	supplement fig. 7B
GraphPad Prism	Barnes maze	latency to escape, day 1, between genotypes	two-way ANOVA, repeated measures and bonferroni's multiple comparisons test	<0.0001, adjusted p-value	-2.57654	4A
		latency to escape, day 2, between genotypes	two-way ANOVA, repeated measures and bonferroni's multiple comparisons test	<0.0001, adjusted p-value	-3.32786	4A
		latency to escape, day 3, between genotypes	two-way ANOVA, repeated measures and bonferroni's multiple comparisons test	<0.0001, adjusted p-value	-2.8053	4A
		latency to escape, day 4, between genotypes	two-way ANOVA, repeated measures and bonferroni's multiple comparisons test	0.0837, adjusted p-value	-1.00724	4A
		latency to escape, day 5, between genotypes	two-way ANOVA, repeated measures and bonferroni's multiple comparisons test	0.0705, adjusted p-value	-1.18111	4A
		latency to escape, day 12, between genotypes	two-way ANOVA, repeated measures and bonferroni's multiple comparisons test	0.0005, adjusted p-value	-1.60218	4A
GraphPad Prism	Barnes maze	path length, day 1, between genotypes	two-way ANOVA, repeated measures and bonferroni's multiple comparisons test	0.002, adjusted p-value	-1.79741	4B
		path length, day 2, between genotypes	two-way ANOVA, repeated measures and bonferroni's multiple comparisons test	<0.0001, adjusted p-value	-1.91299	4B
		path length, day 3, between genotypes	two-way ANOVA, repeated measures and bonferroni's multiple comparisons test	<0.0001, adjusted p-value	-2.80798	4B
		path length, day 4, between genotypes	two-way ANOVA, repeated measures and bonferroni's multiple comparisons test	<0.0001, adjusted p-value	-1.27855	4B
		path length, day 5, between genotypes	two-way ANOVA, repeated measures and bonferroni's multiple comparisons test	0.1158, adjusted p-value	-1.10843	4B
		path length, day 12, between genotypes	two-way ANOVA, repeated measures and bonferroni's multiple comparisons test	0.0003, adjusted p-value	-1.32771	4B
GraphPad Prism	Barnes maze	number of wrong holes, day 1, between genotypes	two-way ANOVA, repeated measures and bonferroni's multiple comparisons test	0.0115, adjusted p-value	-0.546442	supplement fig. 8C
		number of wrong holes, day 2, between genotypes	two-way ANOVA, repeated measures and bonferroni's multiple comparisons test	>0.9999, adjusted p-value	-0.891452	supplement fig. 8C
		number of wrong holes, day 3, between genotypes	two-way ANOVA, repeated measures and bonferroni's multiple comparisons test	0.0543, adjusted p-value	-1.80179	supplement fig. 8C
		number of wrong holes, day 4, between genotypes	two-way ANOVA, repeated measures and bonferroni's multiple comparisons test	>0.9999, adjusted p-value	-0.83519478	supplement fig. 8C
		number of wrong holes, day 5, between genotypes	two-way ANOVA, repeated measures and bonferroni's multiple comparisons test	>0.9999, adjusted p-value	-0.71968217	supplement fig. 8C
		number of wrong holes, day 12, between genotypes	two-way ANOVA, repeated measures and bonferroni's multiple comparisons test	0.7933, adjusted p-value	-1.44202	supplement fig. 8C
GraphPad Prism	Barnes maze	time spent in target quadrant, day 5, between genotypes	Mann-Whitney Test, two-tailed	0.0854	0.524662	8B, left graph
		time spent in target quadrant, day 12, between genotypes	Mann-Whitney Test, two-tailed	0.0274	1.03148	8B, right graph
GraphPad Prism	Marbe burying test	number of buried marbles, between genotypes	Mann-Whitney Test, two-tailed	0.0002	1.44782	4C
GraphPad Prism	Nest construction test	cotton used, between genotypes	Mann-Whitney Test, two-tailed	0.0012	2.57638	4C
GraphPad Prism	Y maze	spontanous alternation (SAP)	Mann-Whitney Test, two-tailed	0.4950	-0.390126	supplement fig. 8A
		same arm return (SAR)	Mann-Whitney Test, two-tailed	0.3218	0.470842	supplement fig. 8A
		alternate arm returns (AAR)	Mann-Whitney Test, two-tailed	0.7372	-0.0420289	supplement fig. 8A
GraphPad Prism	Elevated plus maze	time in closed arms, between genotypes	Mann-Whitney Test, two-tailed	0.6412	0.0619474	supplement fig. 9A
		time in open arms, between genotypes	Mann-Whitney Test, two-tailed	0.9662	-0.262799	supplement fig. 9A
GraphPad Prism	Dark/light box	time in dark compartment, between genotypes	Mann-Whitney Test, two-tailed	0.2976	-0.260907	supplement fig. 9B
		time in light compartment, between genotypes	Mann-Whitney Test, two-tailed	0.2976	0.260907	supplement fig. 9B
GraphPad Prism	Open field test	time in center, between genotypes	Mann-Whitney Test, two-tailed	<0.0001	1.53868	supplement fig. 9C
		time in periphery, between genotypes	Mann-Whitney Test, two-tailed	<0.0001	-1.58123	supplement fig. 9C
		path length, between genotypes	Mann-Whitney Test, two-tailed	0.0033	1.29908	supplement fig. 9D
		number of visits, between genotypes	Mann-Whitney Test, two-tailed	<0.0001	1.94022	supplement fig. 9E
GraphPad Prism	Synaptophysin staining	CA1-SR, immunoreactivity, between genotypes	Student t-test, two-tailed	0.0411	1.44221	5A
		CA3-SR, immunoreactivity, between genotypes	Student t-test, two tailed	0.3758	0.935354	supplement fig. 10A
		CA1-ML, immunoreactivity, between genotypes	Student t-test, two-tailed	0.157	0.561341	supplement fig. 10B
GraphPad Prism	electrophysiology recordings	Input-output curve, between genotypes, PFV= -0,06523374	two-way ANOVA, repeated measures and bonferroni's multiple comparisons test	0.84	-1.66321	5B
		Input-output curve, between genotypes, PFV= -0,1088727	two-way ANOVA, repeated measures and bonferroni's multiple comparisons test	0.1252	-1.77791	5B
		Input-output curve, between genotypes, PFV= -0,1612366	two-way ANOVA, repeated measures and bonferroni's multiple comparisons test	0.0014	-2.02477	5B
		Input-output curve, between genotypes, PFV= -0,2091361	two-way ANOVA, repeated measures and bonferroni's multiple comparisons test	<0,0001	-1.97486	5B
		Input-output curve, between genotypes, PFV= -0,2590208	two-way ANOVA, repeated measures and bonferroni's multiple comparisons test	<0,0001	-2.02928	5B
		Input-output curve, between genotypes, PFV= -0,3068956	two-way ANOVA, repeated measures and bonferroni's multiple comparisons test	<0,0001	-2.00181	5B
		Input-output curve, between genotypes, PFV= -0,3615899	two-way ANOVA, repeated measures and bonferroni's multiple comparisons test	<0,0001	-1.87961	5B
		Input-output curve, between genotypes, PFV= -0,4142995	two-way ANOVA, repeated measures and bonferroni's multiple comparisons test	<0,0001	-1.86759	5B
		Paired-pulse ratio, between genotypes	Student t-test, two-tailed	<0.0001	-2.55795	5C
		post-tetanic potentiation, between genotypes	Student t-test, two-tailed	0.0004	-1.44486	5D
GraphPad Prism	Experiments PTZ kindling model	dosis-dependent distribution of seizures, between genotypes	Chi-square test	<0,0001	Cramer's V: 0,7987 ('no seizures' excluded)	5E
		latency to 1st seizure, between genotypes	Unpaired t-test with Welch's correction	<0,0001	2.44106	5E
		distribution of severity of seizures, between genotypes	Chi-square test	<0,0001	Cramer's V: 0,6076	5E
R	Single-cell RNA sequencing analysis	distribution of cell types, between genotypes	Pearson's Chi-squared test	2,2*10^-16	Cramer's V: 0,1387069	6B
		Differential expression testing, between genotypes	Wilcoxon Rank Sum test, two-tailed	see tab.	Log2fold change: see supplement tab. 5 'DEG_genotype.xlsx	6C-D, supplement tab. 5 'DEG_genotype.xlsx'
		Differential expression testing, between cellular subgroups	Wilcoxon Rank Sum test, two-tailed	see tab.	Log2fold change: supplement tab.4 'DEG_cellsubset.xlsx'	supplement tab.4 'DEG_cellsubset.xlsx'
		Differential expression testing, between genotypes within cellular subgroups	Wilcoxon Rank Sum test, two-tailed	see tab.	Log2fold change: supplement tab. 5 'DEG_genotype.xlsx	supplement fig. 15-17, supplement tab. 5 'DEG_genotype.xlsx'
		Gene Ontology enrichment analysis of genes with differential expression between genotypes	Over-representation test (hypergeometric distribution), one-tailed	see tab.		supplement tab. 3 'GO_genotype.xlsxs'
		Gene Ontology enrichment analysis of genes with differential expression between cellular subgroups	Over-representation test (hypergeometric distribution), one-tailed	see tab.		supplement tab 2 'GO_cellsubset.xlsxs'
		Gene Ontology enrichment analysis of genes with differential expression between genotypes within cellular subgroups	Over-representation test (hypergeometric distribution), one tailed	see tab.		6E-G, supplement tab 3 'GO_genotype.xlsxs'
GraphPad Prism	buried food test	latency to find pellet, between genotypes	Mann-Whitney Test, two-tailed	0.2452	0.0661682	supplement fig. 7C
	*Only results under p<0.05 are listed
	** unless otherwise indicated, e.g. adjusted p-value
Software	Experiment	Description	Statistical test	pMCMC**	Post mean	Lower 95% confidence interval	upper 95% confidence interval	Figure
R	Home cage scan-mean duration per hour*	groom, time point 1, between genotypes	Markov chain Monte Carlo, generalized linear mixed-effects models	0.001	-377.037	-458.037	-295.56	2B
		groom, time point 2, between genotypes	Markov chain Monte Carlo, generalized linear mixed-effects models	0.001	-435.72	-524.662	-342.293	2B
		hang, time point 1, between genotypes	Markov chain Monte Carlo, generalized linear mixed-effects models	0.001	18.5814	13.0193	24.3085	2B
		hang, time point 2, between genotypes	Markov chain Monte Carlo, generalized linear mixed-effects models	0.001	14.5479	10.9714	18.1837	2B
		walk, time point 1, between genotypes	Markov chain Monte Carlo, generalized linear mixed-effects models	0.002	-36.1762	-57.0852	-14.4028	2B
R	Social activity monitoring-mean distance travelled per hour	time point 1, between genotypes	Markov chain Monte Carlo, generalized linear mixed-effects models	0.764	7.25594	-37.3553	47.1732	supplement fig. 5A
	(first approach)	time point2, between genotypes	Markov chain Monte Carlo, generalized linear mixed-effects models	0.256	20.862	-16.0615	58.7057	supplement fig. 5C
		time point 1, between dark and light phase	Markov chain Monte Carlo, generalized linear mixed-effects models	0.001	16.5132	14.4755	18.6132	supplement fig. 5A
		time point2, between dark and light phase	Markov chain Monte Carlo, generalized linear mixed-effects models	0.001	13.0701	11.0686	14.8296	supplement fig. 5C
R	Social activity monitoring-mean distance traveled per hour	mixed , between genotypes	Markov chain Monte Carlo, generalized linear mixed-effects models	0.078	-37.0063	-87.1138	0.8473	supplement fig. 2D
	(second approach)	mixed, between dark and light phase	Markov chain Monte Carlo, generalized linear mixed-effects models	0.001	-10.5773	-13.9692	-7.31568	supplement fig. 2D
		non-mixed , between genotypes	Markov chain Monte Carlo, generalized linear mixed-effects models	0.004	-70.3449	-110.6	-31.8769	2F
		non-mixed, between dark and light phase	Markov chain Monte Carlo, generalized linear mixed-effects models	0.001	9.6234	4.9022	13.9633	2F
