## Supplementary material for "A CRISPR-Cas9–engineered mouse model for GPI-anchor deficiency mirrors human phenotypes and exhibits hippocampal synaptic dysfunctions": SI-Supplementary Dataset 6-motor tests

### Sheet: Rotarod performance test
	Rotarod performance test		latency to fall [sec]
Sex	Genotype	Animal ID	trial 1	trial2	trial 3
female	hom	478	33.2	54.8	89
female	Wt	479	113.5	138.9	85
female	Wt	480	99.5	80.6	38.4
female	Wt	481	91.8	61.7	90.9
female	Wt	490	127.3	62	14.1
female	hom	493	74.5	4.8	32.3
female	Wt	509	24.6	70.5	91.5
female	hom	533	55.1	56.5	8.5
female	hom	513	31	13.6	40.2
female	Wt	514	83.2	51.4	84.2
male	Wt	487	102	62.1	124.2
male	hom	488	37	52.5	56.5
male	hom	516	4.1	1.3	6.9
male	Wt	521	27.4	38.1	39.2
female	Wt	524	44.8	81	104.4
female	Wt	525	90.5	110.3	105.2
male	Wt	492	100.4	73.6	129
male	Wt	483	61.5	168.5	162.8

### Sheet: Beam walk test
	Beam walk test
	10mm Diameter Beam		latency to traverse [sec]		Number of hind foot slip
Sex	Genotype	Animal ID	trial 1	trial 2	trial 1	trial 2
female	hom	478	x	x	x	x
female	Wt	479	8	11	0	0
female	Wt	480	6	6	0	0
female	Wt	481	6	11	0	0
female	Wt	490	17	28	1	4
female	hom	493	14	33	8	13
female	Wt	509	9	8	1	0
female	hom	533	23	42	8	8
female	hom	513	43	17	10	7
female	Wt	514	6	5	2	0
male	Wt	487	24	30	5	8
male	hom	488	x	x	x	x
male	hom	516	x	x	x	x
male	Wt	521	18	21	0	1
female	Wt	524	11	15	0	2
female	Wt	525	11	18	3	1
male	Wt	492	10	16	0	2
male	Wt	483	31	29	0	2
	15 mm Diameter Beam		latency to traverse [sec]		Number of hind foot slip
Sex	Genotype	Animal ID	trial 1	trial 2	trial 1	trial 2
female	hom	478	x	33	x	9
female	Wt	479	9	8	0	0
female	Wt	480	4	8	0	1
female	Wt	481	6	8	0	0
female	Wt	490	6	6	0	0
female	hom	493	5	8	3	1
female	Wt	509	5	9	0	1
female	hom	533	14	18	4	2
female	hom	513	24	23	8	3
female	Wt	514	4	3	1	1
male	Wt	487	11	18	2	0
male	hom	488	42	39	2	3
male	hom	516	53	33	3	5
male	Wt	521	12	16	0	0
female	Wt	524	18	22	0	0
female	Wt	525	19	11	0	0
male	Wt	492	13	11	0	0
male	Wt	483	20	26	0	0
	20 mm Diameter Beam		latency to traverse [sec]		Number of hind foot slip
Sex	genotype	animal ID	trial 1	trial 2	trial 1	trial 2
female	hom	478	6	5	2	1
female	Wt	479	6	7	0	0
female	Wt	480	3	4	0	0
female	Wt	481	3	7	0	0
female	Wt	490	6	6	0	0
female	hom	493	5	6	3	2
female	Wt	509	4	4	0	0
female	hom	533	7	5	0	1
female	hom	513	6	7	5	3
female	Wt	514	4	3	0	0
male	Wt	487	11	9	1	0
male	hom	488	50	45	0	0
male	hom	516	45	27	0	5
male	Wt	521	4	9	0	0
female	Wt	524	5	8	0	0
female	Wt	525	6	12	0	0
male	Wt	492	7	8	0	0
male	Wt	483	15	19	0	0

### Sheet: Rope grip test
	Rope grip strength		Time to fall [sec]			Time to climb [sec]			Hanging rating [sec]
Sex	Genotype	Animal ID	trial 1	trial 2	trial 3	trial 1	trial 2	trial 3	trial 1	trial 2	trial 3
female	Wt	514	60	60	60	1	3	6	5	5	5
female	hom	513	1	8	2	60	60	60	1	1	0
male	hom	516	24	2	9	5	60	60	4	0	1
male	Wt	521	60	60	60	1	3	1	4	5	5
female	Wt	490	31	26	60	11	3	2	3	5	5
female	hom	493	3	22	5	60	1	60	1	3	1
female	Wt	509	60	60	60	2	3	1	3	3	5
female	hom	533	12	3	5	60	60	60	2	1	2
female	hom	478	3	30	7	60	3	60	1	2	1
female	Wt	479	60	60	60	6	2	3	5	5	4
female	Wt	480	3	60	60	1	4	2	3	5	5
female	Wt	481	60	60	60	3	2	2	5	5	5
male	hom	488	4	2	1	60	60	60	1	0	0
male	Wt	487	60	60	60	6	3	1	5	5	5
female	Wt	525	28	22	60	3	1	3	4	4	5
female	Wt	524	54	60	60	10	3	1	4	5	5
male	Wt	483	60	60	60	6	2	2	5	5	5
male	Wt	492	27	60	60	7	10	2	3	5	5

### Sheet: Grip strength test
	Grip strength test
Sex	Genotype	Animal ID	trial 1 [GSM value]	trial 2 [GSM value]	trial 3 [GSM value]	weight [g]
female	Wt	514	55	82	67	18.34
female	hom	513	21	21	23	14.2
male	hom	516	23	26	29	16.52
male	Wt	521	105	59	59	22.86
female	Wt	490	61	102	46	21.89
female	hom	493	27	22	22	14.06
female	Wt	509	55	42	59	17.06
female	hom	533	29	31	31	13.04
female	hom	478	23	29	21	14.28
female	Wt	479	65	81	113	20.3
female	Wt	480	68	114	93	18.25
female	Wt	481	125	99	92	17.56
male	hom	488	24	28	22	21.09
male	Wt	487	94	67	61	25.25
female	Wt	525	116	85	93	16.7
female	Wt	524	81	74	45	16.52
male	Wt	483	94	118	91	20.48
male	Wt	492	107	122	78	24.3

### Sheet: Foot print test
			stride length-forelimb		stride length-hindlimb		hindbase width		forebase width		distance between forepaw and hindpaw placement
Sex	Genotype	Animal ID	trial 1 [cm]	trial 2 [cm]	trial 1 [cm]	trial 2 [cm]	trial 1 [cm]	trial 2 [cm]	trial 1 [cm]	trial 2 [cm]	trial 1 [cm]	trial 2 [cm]
female	Wt	514	6.6	6.6	6.7	7	2	2	1.7	1.7	0.3	0.2
female	hom	513	4.5	4.7	4.9	4.7	2.3	2.4	1.4	1.4	0.7	0.9
male	hom	516	5.1	5.9	5.5	5.7	1.9	2.2	1	1.1	0.6	0.7
male	Wt	521	6.7	6.9	6.3	6.9	3.1	2.8	2	2.2	0.6	0.7
female	Wt	490	6.7	6.6	6.6	6.3	2.4	2.6	1.4	1.7	0.4	0.4
female	hom	493	5.8	6.5	5.9	6.4	2.5	2.2	0.8	1.2	1	0.5
female	Wt	509	5.6	5.3	5.7	5.2	2.7	2.1	1.8	1.9	0.8	0.8
female	hom	533	4.8	5.3	4.9	5.3	2.9	2.4	1.1	1	0.9	0.8
female	hom	478	5.1	5.2	5.5	4.5	3.1	3.2	1.2	1.5	1.3	1
female	Wt	479	6.4	5.7	6.6	5.5	2.5	2.2	1.4	1.6	0.6	0.5
female	Wt	480	6.2	6.3	6.2	6.6	2.9	2.5	1.6	1.8	0.6	0.5
female	Wt	481	5.7	6.1	6.1	6	2.2	2.6	1.9	1.6	0.6	0.5
male	hom	488	4.3	5.8	4.3	5.7	3.6	3.5	1.1	1.2	1.2	1.4
male	Wt	487	7.3	7.3	7.6	7.3	2.1	2.3	2.1	1.7	0	0.4
female	Wt	525	5.9	6	6.3	6.3	2.3	2.9	1.5	1.4	0.6	0.7
female	Wt	524	7	6.2	6.7	6.6	2.5	2.2	1.5	1.3	0.6	0.8
male	Wt	483	7.3	6.2	7	6.1	2.7	3.1	2	1.6	0.6	0.6
male	Wt	492	6.7	5.7	7	4.5	7.7	3	1.6	1.8	0.7	1.7
