## Supplementary material for "A CRISPR-Cas9–engineered mouse model for GPI-anchor deficiency mirrors human phenotypes and exhibits hippocampal synaptic dysfunctions": SI-Supplementary Dataset 7-social tests

### Sheet: Sociability test
Three chamber test-Sociability test
Sex	Genotype	Animal ID	time spent in empty chamber [sec]	time spent in chamber with stranger mice [sec]	time spent in middle chamber [sec]	time spent at empty cage [sec]	time spent at stranger mice [sec]	preference (%)
male	hom	302	0	291.2	8.8	0	72.5	100
male	hom	303	168.3	120.8	11.1	50.8	35.4	41.0673
male	Wt	306	141.2	148.5	8.8	51.8	47.9	48.0441
male	Wt	349	167.2	97.7	31.9	51.2	19.9	27.9887
male	hom	310	18.6	274.5	6.9	1.2	66.1	98.2169
male	Wt	314	139.5	137.5	18.5	46.3	31.3	40.3351
male	hom	294	125.6	156.9	17.6	27.5	41.4	60.0871
male	Wt	341	120.5	151.7	25.2	13.7	29.4	68.2135
female	Wt	300	133.6	141.2	14.9	39.7	11.7	22.7626
female	hom	331	102.9	167.1	23.9	8.3	67.4	89.0357
female	Wt	335	154.7	118.6	18.4	43.4	13.6	23.8596
female	Wt	338	83.6	190.8	25.4	21.9	65.8	75.0285
female	Wt	345	131.8	145.1	15.1	36.7	16.5	31.015
female	Wt	346	158.6	116	19.2	26.8	29.6	52.4823
female	hom	352	40.8	249.9	9.3	10.1	101.2	90.9254
male	hom	329	113	179.1	5.2	30.7	41.5	57.4792
male	Wt	330	100.4	181.9	12.6	16.4	45.4	73.4628
male	Wt	323	66.8	211.3	8.5	33.1	19.4	36.9524
female	hom	229	183.5	100.9	15.5	15.7	47.4	75.1189
female	hom	216	180.9	109.8	9.3	50.2	27.7	35.5584
female	Wt	217	88.4	194	17.6	31.3	46.3	59.6649
female	Wt	218	159.8	128.6	11.9	30.7	36.3	54.1791
female	Wt	222	87.2	206.2	6.5	26.5	78.3	74.7137
female	Wt	250	184.4	106	9.6	56.5	27.9	33.0569
male	Wt	226	122.2	157.2	20.5	22.9	43	65.2504
male	hom	209	240.1	1	59	41.7	1.2	2.7972	excluded
male	Wt	214	174.2	115.7	9.9	47.3	38.7	45
male	hom	215	0	274.2	25.8	0	50.5	100
male	Wt	237	149.9	138.2	10.4	42.5	52	55.0265
male	Wt	238	94.4	157.9	47.2	25.7	15.1	37.0098
male	Wt	241	96.4	165.4	37.9	15.8	52.5	76.8668

### Sheet: Social recognition test 
Three chamber test-Social recognition test
Sex	Genotype	Animal ID	time spent in stranger 1-chamber [sec]	time spent in stranger2-chamber [sec]	time spent in middle chamber [sec]	time spent at stranger 1 [sec]	time spent at stranger 2 [sec]	social preference (%)
male	hom	302	199.3	71.6	29.1	32.8	6.9	17.3804
male	hom	303	61.5	220.2	18.2	10	67.9	87.163
male	Wt	306	145.9	116.6	26.5	11.1	29	72.3192
male	Wt	349	108.3	153	36.1	5.4	43.3	88.9117
male	hom	310	139.5	145.8	14.6	35.7	76.7	68.2384
male	Wt	314	91.1	189.7	14.1	38.7	42.5	52.3399
male	hom	294	130	69.8	98.6	9	32.7	78.4173
male	Wt	341	187	93.2	13.6	29.2	27.6	48.5915
female	Wt	300	92.5	176.4	26.8	12.9	39	75.1445
female	hom	331	100.7	167.4	28.8	16	31.3	66.1734
female	Wt	335	88.6	167	37.3	16.1	74.4	82.2099
female	Wt	338	124.3	131.6	35.4	36.5	32.4	47.0247
female	Wt	345	76.3	158.3	7.3	7.3	48.8	86.9875
female	Wt	346	163.8	68.6	59.7	43.5	4.2	8.80503
female	hom	352				39.4	14.6	27.037
male	hom	329	119.8	150.9	27.5	11.9	45.5	79.2683
male	Wt	330	145.5	100.1	44.6	25.9	23.3	47.3577
male	Wt	323	156.7	104.7	27.1	35.2	28.2	44.4795
female	hom	229	289.8	0	7	0	89.3	100
female	hom	216	117	169.3	13	57	24.8	30.3178
female	Wt	217	105.3	164	17.1	10.5	46.1	81.4488
female	Wt	218	101.4	165.4	26.5	26.7	48.4	64.4474
female	Wt	222	112.9	141	40.5	16.1	41.4	72
female	Wt	250	47.6	239.9	11.4	11.1	42.9	79.4444
male	Wt	226	140.2	100.7	56.1	25.5	33.8	56.9983
male	hom	209	137.4	121.3	41.3	57.6	46.4	44.6154	excluded
male	Wt	214	121.3	141.3	34.3	37.5	43.1	53.4739
male	hom	215	112.8	173.3	13.3	34.9	40.6	53.7748
male	Wt	237	155.7	130.8	10.7	22.6	17.4	43.5
male	Wt	238	131.4	138.2	21.5	20.5	18.2	47.0284
male	Wt	241	71.1	188.7	31.8	8.5	26.8	75.9207

### Sheet: Habituation phase
Three chamber test-Habituation phase
Sex	Genotype	Animal ID	time spent in left chamber [sec]	time spent in right chamber [sec]	time spent in middle chamber [sec]
male	hom	302	10	458.3	131.7
male	hom	303	92.4	410.7	96.8
male	Wt	306	227.1	222.8	150.1
male	Wt	349	140.1	213.1	246.7
male	hom	310	190.6	111.2	298.2
male	Wt	314	189.2	249.7	161.1
male	hom	294	363.3	132.1	104.5
male	Wt	341	179.2	139.3	281.5
female	Wt	300	203.3	179.2	217.4
female	hom	331	130.4	323	146.5
female	Wt	335	185.3	153	245.4
female	Wt	338	209.1	238.1	152.7
female	Wt	345	203.2	218.9	177.8
female	Wt	346	170.8	219.5	209.7
female	hom	352	286.6	184.5	128.9
male	hom	329	332.4	129	138.5
male	Wt	330	220.6	174.3	205.1
male	Wt	323	223.3	233.3	143.3
female	hom	229	239.5	270.1	89.8
female	hom	216	72.7	425.3	102.1
female	Wt	217	163.2	172.7	264.1
female	Wt	218	163.7	194.4	241.9
female	Wt	222	188.2	188.9	222.9
female	Wt	250	162.6	161.4	275.9
male	Wt	226	159.4	232.2	208.4
male	hom	209	0	253.8	346.2	excluded
male	Wt	214	287.2	84.5	228.2
male	hom	215	180.9	122.7	296.4
male	Wt	237	338.4	116.2	145.3
male	Wt	238	210.4	159.9	229.6
male	Wt	241	221.9	166	212.1

### Sheet: Social proximity test
Social proximity test
Sex	Genotype	Animal ID	# nose tip-to-nose-tip contact	# nose-to-head contact	# nose-to-anogenital contact	# crawl over	# crawl under	# rear up	# jump
female	Wt	229	12	41	5	6	6	0	0
female	hom	216	8	24	2	4	5	19	0
female	Wt	217	5	14	0	7	3	41	0
female	Wt	218	1	23	2	7	0	53	0
female	Wt	222	1	12	1	12	5	53	0
female	Wt	250	6	35	0	12	1	29	0
male	Wt	226	8	29	2	12	4	42	0
male	hom	209	0	19	17	0	9	0	0
male	Wt	214	21	45	0	24	3	27	0
male	hom	215	4	46	8	45	0	22	0
male	Wt	237	0	24	0	1	9	17	0
male	Wt	238	11	32	2	12	1	32	0
male	Wt	241	10	24	1	2	7	26	0
male	hom	302	1	25	17	8	13	2	0
male	hom	303	5	12	9	14	2	5	0
male	Wt	306	10	10	2	4	5	32	0
male	Wt	349	5	8	0	5	2	63	21
male	hom	310	17	25	13	14	5	6	0
male	Wt	314	5	5	0	2	9	31	0
male	hom	294	5	36	10	36	11	23	0
male	Wt	341	5	16	1	8	9	34	0
female	Wt	345	9	22	2	9	0	21	0
female	Wt	346	4	5	2	5	3	40	0
female	hom	352	9	30	20	23	0	16	0
female	Wt	300	4	10	0	1	1	22	0
female	hom	331	7	11	7	11	3	15	0
female	Wt	335	9	7	0	3	0	32	0
female	Wt	338	1	4	0	4	0	40	0
male	hom	329	5	26	22	21	14	11	0
male	Wt	330	4	22	1	5	17	38	0
male	Wt	323	2	40	0	21	3	31	0
