## Supplementary material for "A CRISPR-Cas9–engineered mouse model for GPI-anchor deficiency mirrors human phenotypes and exhibits hippocampal synaptic dysfunctions": SI-Supplementary Dataset 8-Barnes maze

### Sheet: latency to escape
Barnes maze-latency to escape			latency to escape [sec] Day 1				latency to escape [sec] Day 2				latency to escape [sec] Day 3				latency to escape [sec] Day 4				latency to escape [sec] Day 5	latency to escape [sec] Day 12
Sex	Genotype	Animal ID	Trial 1	Trial 2	Trial 3	Trial 4	Trial 1	Trial 2	Trial 3	Trial 4	Trial 1	Trial 2	Trial 3	Trial 4	Trial 1	Trial 2	Trial 3	Trial 4	Trial 1	Trial 1
female	Wt	229	180	180	180	180	180	165.79	180	35.31	180	18.46	8.95	4.59	0	7.63	7.01	5.58	5.92	90
female	hom	216	180	180	180	180	180	180	180	180	179.48	180	135.12	44.79	6.66	7.64	3.7	8.06	15.99	61.39
female	Wt	217	58.95	24.04	10.64	13.24	1.75	8.08	8.76	5.63	180	1.94	8.54	6.67	12.61	12.79	8.56	6.95	2.88	3.8
female	Wt	218	180	7.7	13.76	180	50.64	180	16.77	22.44	13.05	11.77	1.16	12.99	9.12	8.82	8.36	5.69	8.83	1.36
female	Wt	222	72.72	66.32	52.34	7.32	9.45	7.74	6.56	5.46	9.02	0.73	5.5	4.09	10.98	10.73	13.63	7.04	0.67	3.2
female	Wt	250	52.35	67.86	9.25	20.93	16.51	8.94	9.07	8.41	3.31	3.92	3.6	0.63	8.3	4.58	1.29	6.22	0.69	1.35
male	Wt	226	93.72	29.56	65.38	24.76	10.02	6.59	18.56	5.07	1.34	3.75	4.78	1.81	3.9	3.72	4.41	4.44	0	4.91
male	hom	209	180	180	180	180	180	164.61	78.13	180	12.01	139.75	67.76	58.53	8.85	5.23	7.56	8.74	14.7	4.31
male	Wt	214	180	163.5	100.57	180	17.01	6.81	1.18	1.86	1.32	2.74	2.98	11.94	4.55	9.03	5.84	4.32	2.13	8.1
male	hom	215	180	134.46	100.11	180	180	180	19.22	23.48	98.27	5.24	6.05	17.63	8.63	7.54	7.22	11.31	33.89	61.04
male	Wt	237	180	180	170.24	57.97	40.59	20	10.99	20.63	23.76	33.32	10.73	2.4	3.5	12.28	8.83	13.58	0.74	24.93
male	Wt	238	30.53	28.61	16.52	18.75	6.86	34.16	13.19	29.03	11.82	6.56	10.58	5.62	8.81	9.33	8	4.79	1.95	5.97
male	Wt	241	102.16	180	11.69	8.73	5.06	36.49	6.91	8.49	24.06	9.8	0.63	6.18	6.25	9.7	4.43	11.54	25.68	7.95
male	hom	302	180	180	180	180	180	180	163.15	174.383	180	11.08	158.08	2.66	180	48.32	65.65	70.3	90	90
male	hom	303	180	180	180	180	180	180	180	25.65	180	180	180	180	180	180	180	180	90	90	excluded
male	Wt	306	47.16	22.71	24.68	3.77	46.25	86.06	9.75	42.96	29.8	14.78	3.63	2.23	6.87	13.66	0.73	1.42	0.65	1.56
male	Wt	349	142.72	166.59	158.77	154.2	2.94	32.38	8.41	1.72	3.96	1.77	2.8	2.16	20.32	4.14	2.61	3.37	0.63	7.75
male	hom	310	180	180	180	180	180	180	37	24.43	180	38.7	10.19	19.86	180	62.87	12.33	10.92	90	90
male	Wt	314	46.52	4.02	49.34	25.28	25.85	22.2	19.54	7.36	9.65	13.95	5.89	7.17	3.41	8.82	9.4	9.66	8.8	6.26
male	hom	294	180	48.35	180	180	16.47	65.67	18.95	33.02	14.76	6.93	139.88	11.02	11.01	3.52	4.1	25.35	17.77	25.66
male	Wt	341	180	149.78	57.99	29.8	10.63	9.71	6.25	1.5	8.2	0.82	8.58	8.57	5.8	2.44	3.93	6.84	3.77	1.77
female	Wt	345	180	11.08	67.16	7.25	7.75	84.52	10.44	8.34	3.11	3.07	11.37	0.72	4.25	1.47	20.12	4.93	3.2	5.59
female	Wt	346	22.46	107.35	72.42	18.78	35.26	2.15	29.26	1.41	0.98	8.28	4.64	1.18	1.03	4.86	1.74	7.68	46.49	81.74	excluded
female	hom	352	178.34	180	6.65	164.18	116.943	95.9244	125.683	132.9	9.95	180	130.09	90.59	146.58	180	8.54	9.59	8.57	8.65
female	Wt	300	31.3	22.54	5.58	18.05	10.22	23.78	7.26	4	10.85	11.36	8.53	8.43	15.53	6.68	11.04	7.5	11.76	3.87
female	hom	331	180	180	180	124.46	180	157.57	103.29	39.04	50.25	174.44	14.23	31.31	8.7	7.07	10.8	11.36	21.68	13.02
female	Wt	335	26.35	41.34	180	78.15	75.06	21.37	5.86	0.86	6.58	5.93	2.5	2.52	1.8	4.96	1	5.29	5.53	10.51
female	Wt	338	92.59	90.24	69.5	54.29	2.82	44.74	10.88	18.64	8.05	6.4	6.3	7.15	5.63	12.09	2.9	3.23	3.94	5.01
male	hom	329	180	180	180	180	180	32.95	60.62	180	180	180	13.62	47.15	180	44.47	19.93	17.37	6.53	24.07
male	Wt	330	180	180	167.03	59.52	14.67	6.76	29.52	6.35	3.48	5.84	25.3	6.91	6.67	0.74	5.47	3.29	9.38	7.64
male	Wt	323	70.11	137.92	15.54	23.48	15.54	5.82	8.66	12.88	12.73	3.94	7.16	3.09	20.68	3.24	1.2	2.19	1.94	9.92

### Sheet: path length
Barnes maze-path length			latency to escape [sec] Day 1				latency to escape [sec] Day 2				latency to escape [sec] Day 3				latency to escape [sec] Day 4				latency to escape [sec] Day 5	latency to escape [sec] Day 12
Sex	Genotype	Animal ID	Trial 1	Trial 2	Trial 3	Trial 4	Trial 1	Trial 2	Trial 3	Trial 4	Trial 1	Trial 2	Trial 3	Trial 4	Trial 1	Trial 2	Trial 3	Trial 4	Trial 1	Trial 1
female	Wt	229	279.7	766.03	741.11	665.85	418.31	608.69	839.37	214.25	375.91	192.18	354.35	66.38	55.77	370.52	272.58	58.01	58.2169	49.1401
female	hom	216	375.57	754.96	697.52	805.56	1071.38	734.49	454.19	951.01	1115.97	835.09	946.93	381.26	1196.05	1371.13	362.44	1086.31	58.3696	13.69
female	Wt	217	718.82	278.12	571.46	227.6	49.56	197.47	174.67	86.71	30.49	48.22	164.77	116.16	111.22	139.41	346.47	76.32	163.584	73.2736
female	Wt	218	1331.07	117.93	134.98	146.6	578.83	99.56	199.86	213.69	209.58	211.88	375.35	216.23	251.14	95.52	282.37	78.38	77.7924	69.8896
female	Wt	222	605.63	883.06	564.77	113.26	722.02	160.12	88.54	81.34	163.42	43.13	115.44	115.17	172.41	732.44	106.98	57.48	115.133	185.777
female	Wt	250	496.81	643.25	134.02	270.32	237.7	76.18	111.24	100.24	79.81	73.65	63.08	12.9	91.33	37.17	8.76	48.55	20.9764	1.6641
male	Wt	226	667.77	341.57	584.5	469.51	159.66	98.87	243.69	109.96	56.32	67.75	89.8	49.33	54.33	43.98	36.38	33.32	13.8384	19.4481
male	hom	209	823.31	705.57	662.55	823.57	457.74	1077.3	621.09	978.48	1024.49	1071.74	514.92	1252.34	562.38	87.07	213.91	471.41	27.3529	57.1536
male	Wt	214	613.87	602.45	532.08	201.23	115.05	69.94	45.12	52.61	49.13	53.11	74.25	104.68	83.56	350.17	72.02	44.69	81.5409	34.1056
male	hom	215	705.96	730.67	409.82	930.19	465.36	810.27	162.45	359.48	721.5	133.3	147.29	328.61	322.37	92.28	103.51	317.45	56.8516	52.1284
male	Wt	237	607.42	406.79	546.68	495.87	897.4	267.76	130.63	301.51	358.81	468.25	130.67	48.9	88.22	260.08	127.39	255.41	150.798	77.9689
male	Wt	238	382.35	345.88	236.49	273.15	73.39	415.34	167.67	336	186.65	163.71	207.12	90.44	90.7	100.4	69.27	40.89	87.0489	64
male	Wt	241	831.89	593.87	107.92	129.57	142.78	512.04	135.03	184.22	338.19	187.85	27.5	113.03	58.66	132.3	31.7	223.59	94.09	19.6249
male	hom	302	434.25	854.76	475.54	426.84	437.56	463.99	617.67	719.51	563.35	1070.33	578.28	402.31	874.55	484.61	769.47	781.15	364.333	591.507
male	hom	303	431.6	657.92	706.26	427.51	403.81	613.79	547.71	320.6	399.39	557.85	305.28	1034.76	510.61	510.35	609.35	670.76	511.2	610.2	excluded
male	Wt	306	365.92	180.46	256.36	70.36	616.16	832.5	136.14	399.94	293.58	133.08	58.39	97.64	84.72	118.79	39.43	50.67	68.7098	2.6791
male	Wt	349	875.03	664.23	657.26	440.63	73.25	290.1	108.18	50.51	66.89	50.35	48	48.4	264.49	68.62	53.34	50.96	28.2348	15.4512
male	hom	310	474.88	811.57	731.98	561.69	217.59	587.5	395.25	194.1	605.68	684.04	734.55	793.37	540.17	518.05	166.2	552.67	393.566	80.6382
male	Wt	314	468.69	60.34	441.89	264.58	322.39	288.88	298.59	98.01	191.71	233.83	83.79	122.08	75.53	203.09	212.25	165.92	112.367	108.664
male	hom	294	601.3	323.67	888.99	686.44	92.73	313.1	213.99	293.39	1046.97	119.75	1094.54	180.98	152.82	63.76	74.03	325.44	11.8624	18.45
male	Wt	341	789.18	547.38	187.41	249.75	460.49	117.13	99	54.21	155.11	48.42	94.1	125.7	64.5	49.81	53.19	108.46	15.0548	20.6325
female	Wt	345	719	168.56	251.12	636.08	64.61	368.79	166.55	133.82	66.83	61.72	188.89	36.4	60.77	54.69	295.18	66.96	9.3051	200.798
female	Wt	346	1101.43	979.87	292.72	180.33	201.63	43.57	250.74	41.44	53.14	93.83	57.58	42.8	43.08	81.96	49.8	99.63	32.8536	10.5618	excluded
female	hom	352	449.65	303.84	86.38	858.99	219.95	208.58	841.04	736.82	72.12	973.44	850.71	704.46	404.42	865.24	68.88	104.54	867.6	36.722
female	Wt	300	719.6	230.41	53.65	235.97	109.28	312.06	141.57	73.58	193.03	230.29	249.95	223.14	342.02	182.49	251.52	217.34	94.188	150.806
female	hom	331	789.02	729.23	970.51	534.09	488.35	556	276.4	325.31	292.74	1075.57	183.94	397.28	185.61	151.12	211.31	209.06	78.7598	127.44
female	Wt	335	226.58	831.49	921.16	165.42	415.72	190.88	113.94	39.14	120.49	118.45	58.84	53.54	51.34	434.47	37.99	93.09	48.8064	4.35
female	Wt	338	736.2	198.12	315.28	165.33	58.57	459.61	163.98	205.02	161.77	119.94	125.6	128.75	186.29	149.42	90.14	69.31	87.5316	31.407
male	hom	329	419.62	559.13	495.99	695.92	301.34	300.94	307.47	491.91	299.16	1112.43	132.56	385.07	381.11	260.14	163.15	216.49	201.004	91.678
male	Wt	330	822.73	652.94	465.32	324.06	151.21	79.34	334	66.28	77.61	152.19	780.52	117.04	148.69	117.77	63.25	51.56	3.9516	30.0303
male	Wt	323	465.25	923.87	123.54	201.75	207.41	75	110.19	139.82	238.03	379.08	129.9	89.18	342.85	85.35	31.1	48.63	26.6328	6.012

### Sheet: # wrong holes
Barnes maze-# wrong holes			latency to escape [sec] Day 1				latency to escape [sec] Day 2				latency to escape [sec] Day 3				latency to escape [sec] Day 4				latency to escape [sec] Day 5	latency to escape [sec] Day 12
Sex	Genotype	Animal ID	Trial 1	Trial 2	Trial 3	Trial 4	Trial 1	Trial 2	Trial 3	Trial 4	Trial 1	Trial 2	Trial 3	Trial 4	Trial 1	Trial 2	Trial 3	Trial 4	Trial 1	Trial 1
female	Wt	229	1	74	151	184	21	21	35	8	78	5	10	2	0	15	11	1	3	26
female	hom	216	191	113	23	77	9	13	4	19	27	30	30	10	49	45	5	29	3	18
female	Wt	217	86	29	49	17	2	11	8	4	1	1	10	3	2	8	23	0	2	2
female	Wt	218	127	0	0	15	23	5	10	14	7	14	22	7	19	4	17	4	9	1
female	Wt	222	60	76	28	10	27	3	2	2	8	0	4	1	7	41	1	0	0	1
female	Wt	250	43	57	12	29	11	5	4	6	3	2	3	0	4	0	0	1	0	1
male	Wt	226	61	25	35	29	5	3	15	0	1	3	4	1	5	4	0	0	0	2
male	hom	209	90	26	13	37	0	20	25	25	24	25	14	51	12	3	11	8	4	2
male	Wt	214	142	136	57	38	5	6	1	1	0	1	0	6	5	20	1	2	1	7
male	hom	215	146	75	177	31	4	16	10	9	25	2	3	8	13	3	2	12	18	18
male	Wt	237	121	314	163	42	41	15	10	18	15	33	7	0	5	18	7	16	0	14
male	Wt	238	24	25	10	15	1	18	6	19	7	1	7	2	2	3	1	0	1	3
male	Wt	241	83	70	4	10	6	29	0	8	17	13	0	4	2	8	0	13	20	5
male	hom	302	265	20	29	7	29	50	22	85	27	15	11	6	17	14	17	32	10	20
male	hom	303	30	49	10	9	2	16	8	4	1	16	7	26	18	21	74	22	35	19	excluded
male	Wt	306	17	4	4	1	26	24	4	11	12	7	1	1	3	6	0	1	0	1
male	Wt	349	51	43	40	18	0	14	3	0	4	0	2	1	12	2	2	1	0	8
male	hom	310	19	18	22	3	0	7	8	6	37	28	92	43	31	27	5	32	20	28
male	Wt	314	21	0	27	12	16	15	11	4	2	12	4	7	3	9	12	8	9	7
male	hom	294	24	17	30	15	1	6	6	12	22	1	27	3	4	1	0	5	7	7
male	Wt	341	44	35	8	13	23	5	4	1	4	1	4	4	8	1	2	4	3	1
female	Wt	345	28	5	20	30	1	9	8	5	2	3	8	0	3	0	11	3	3	3
female	Wt	346	32	39	11	9	14	0	20	0	0	6	3	0	0	4	1	6	45	50	excluded
female	hom	352	23	52	3	23	0	0	28	25	3	24	18	18	5	24	0	1	0	2
female	Wt	300	31	12	2	8	8	17	7	5	10	14	14	14	11	7	16	8	7	4
female	hom	331	32	33	64	31	14	53	21	19	25	62	10	20	5	5	6	3	12	4
female	Wt	335	15	84	52	3	33	12	5	0	7	7	2	1	2	30	1	4	4	14
female	Wt	338	32	45	16	10	2	20	3	10	6	5	4	7	5	10	1	3	2	3
male	hom	329	48	79	75	38	1	8	30	30	1	49	1	10	7	13	8	5	0	15
male	Wt	330	70	62	46	14	7	3	21	1	2	2	55	2	5	6	2	1	4	4
male	Wt	323	27	47	8	14	8	5	9	7	11	24	3	5	12	0	1	2	1	10

### Sheet: target area
target area-duration			Day 5	Day 12
Sex	Genotype	Animal ID	Duration in target area [sec]	Duration in target area [sec]
female	Wt	229	28.4	9.4
female	hom	216	42.6	42.6
female	Wt	217	47.7	34.9
female	Wt	218	33.9	33.9
female	Wt	222	50.6	50.6
female	Wt	250	49.8	289.2
male	Wt	226	59.2	57.4
male	hom	209	27.3	27.9
male	Wt	214	82.8	88.7
male	hom	215	38.8	48.3
male	Wt	237	49.6	49.6
male	Wt	238	51.5	52.4
male	Wt	241	50.4	40.9
male	hom	302	4.9	5.9
male	hom	303	0	0.6	excluded
male	Wt	306	57.5	46.1
male	Wt	349	68.8	60.5
male	hom	310	58.6	0
male	Wt	314	40.7	39.6
male	hom	294	6	24.1
male	Wt	341	43	40.7
female	Wt	345	47.2	50.9
female	Wt	346	33.8	22	excluded
female	hom	352	90	69.1
female	Wt	300	49.4	23
female	hom	331	27.1	44.5
female	Wt	335	60.6	28.1
female	Wt	338	38.7	42.3
male	hom	329	88.2	22.1
male	Wt	330	71	50.4
male	Wt	323	56.7	30.6

### Sheet: Search strategy
Barnes maze-search strategy			Day 1				Day 2				Day 3				Day 4				Day 5				Day 12
Sex	Genotype	Animal ID	Direct 4	Corrected 3	Serial 2	Random1	Direct 4	Corrected 3	Serial 2	Random 1	Direct 4	Corrected 3	Serial 2	Random1	Direct 4	Corrected 3	Serial 2	Random 1	Direct 4	Corrected 3	Serial 2	Random 1	Direct 4	Corrected 3	Serial 2	Random 1
female	Wt	229				1		3				3				3				3						1
female	hom	216				1				1				1				1		3						1
female	Wt	217			2			3				3			4					3				3
female	Wt	218		3				3						1		3					2			3
female	Wt	222			2			3				3			4				4					3
female	Wt	250			2			3			4					3			4						2
male	Wt	226		3				3				3			4				4					3
male	hom	209				1				1				1				1				1		3
male	Wt	214			2			3				3				3				3				3
male	hom	215				1				1				1			2					1				1
male	Wt	237				1			2		4						2		4						2
male	Wt	238				1			2			3			4					3				3
male	Wt	241		3					2			3					2				2			3
male	hom	302				1				1		3						1			2				2
male	hom	303																									excluded
male	Wt	306		3						1	4					3			4					3
male	Wt	349				1	4					3				3			4					3
male	hom	310				1			2				2				2				2				2
male	Wt	314				1			2				2			3					2				2
male	hom	294				1				1				1				1				1				1
male	Wt	341			2		4						2			3				3				3
female	Wt	345			2			3			4					3				3					2
female	Wt	346																									excluded
female	hom	352				1				1				1		3			4					3
female	Wt	300		3					2				2				2			3					2
female	hom	331			2				2					1		3					2			3
female	Wt	335		3			4					3			4					3					2
female	Wt	338		3						1				1		3				3				3
male	hom	329				1				1				1		3			4						2
male	Wt	330				1		3				3				3				3				3
male	Wt	323			2				2				2			3				3					2
