## Supplementary material for "A CRISPR-Cas9–engineered mouse model for GPI-anchor deficiency mirrors human phenotypes and exhibits hippocampal synaptic dysfunctions": SI-Supplementary Dataset 9-cognitive, species-specific tests

### Sheet: Y maze
Y maze
Sex	Genotyp	Animal ID	SAP [%]	SAR [%]	AAR [%]
male	hom	302	59.26	6.9	24.14
male	hom	303	43.75	16.67	22.22
male	Wt	306	52.78	18.42	15.79
male	Wt	349	27.27	33.33	15.79
male	hom	310	62.5	20	0
male	Wt	314	25	23.33	26.67
male	hom	294	40.91	16.67	25
male	Wt	341	39.47	35	12.5
female	Wt	300	46.67	5.88	35.29
female	hom	331	30	36.54	19.23
female	Wt	335	26.92	33.33	12.96
female	Wt	338	31.91	26.53	24.49
female	Wt	345	52.17	20	16
female	Wt	346	38.46	21.95	21.95
female	hom	352	68	0	29.63
male	hom	329	25	21.43	28.57
male	Wt	330	40	29.79	10.64
male	Wt	323	30.23	22.22	31.11
female	hom	#229	25	33.33	22.22
female	hom	#216	32.35	30.56	19.44
female	Wt	#217	37.21	22.22	22.22
female	Wt	#218	20.25	37.04	22.22
female	Wt	#222	31.58	30	12.5
female	Wt	#250	33.33	28	20
male	Wt	#226	37.04	27.59	17.24
male	hom	#209	43.75	22.22	11.11
male	Wt	#214	26.92	25	28.57
male	hom	#215	17.65	31.58	21.05
male	Wt	#237	20.59	58.33	2.78
male	Wt	#238	47.22	15.79	23.68
male	Wt	#241	43.24	17.95	25.64

### Sheet: Nest construction test
Nest construction test
Sex	Genotyp	Animal ID	Weight before [g]	Weight after [g]	Cutton used [%]	Score
female	Wt	514	2	1.58	21	3
female	hom	513	2.96	2.96	0	1
male	hom	516	2.73	2.73	0	1
male	Wt	521	3.03	0	100	4
female	Wt	490	2.65	2	24.5283	2
female	hom	493	2.94	2.17	26.1905	1
female	Wt	509	2.94	2.07	29.5918	2
female	hom	533	3.04	2.96	2.63158	1
female	hom	478	2.98	2.98	0	1
female	Wt	479	2.17	1.77	18.4332	2
female	Wt	480	2.64	0.58	78.0303	5
female	Wt	481	2.65	1.77	33.2075	2
male	hom	488	2.65	2.56	3.39623	1
male	Wt	487	2.67	0.86	67.7903	5
female	Wt	525	2.61	0.75	71.2644	2
female	Wt	524	2.16	1.91	11.5741	2
male	Wt	483	2.3	1.31	43.0435	3
male	Wt	492	2.59	0	100	5

### Sheet: Marble burying test
Marble burying test
Sex	Genotyp	Animal ID	# of buried marbles	latency to bury first marble [sec]
male	hom	302	1	1670
male	hom	303	1	1430
male	Wt	306	16	69
male	Wt	349	15	185
male	hom	310	12	510
male	Wt	314	15	74
male	hom	294	8	480
male	Wt	341	16	190
female	Wt	345	15	269
female	Wt	346	16	173
female	hom	352	11	425
female	Wt	300	13	143
female	hom	331	7	446
female	Wt	335	12	219
female	Wt	338	13	158
male	hom	329	16	361
male	Wt	330	17	131
male	Wt	323	11	186
female	Wt	229	12	488
female	hom	216	9	477
female	Wt	217	8	141
female	Wt	218	17	85
female	Wt	222	13	153
female	Wt	250	16	93
male	Wt	226	17	222
male	hom	209	10	840
male	Wt	214	16	255
male	hom	215	12	655
male	Wt	237	15	162
male	Wt	238	15	223
male	Wt	241	15	72

### Sheet: Buried food test
Buried food test
Sex	Genotyp	Animal ID	latency to find the pellet [sec]
male	hom	302	8
male	hom	303	12
male	Wt	306	10
male	Wt	349	28
male	hom	310	26
male	Wt	314	13
male	hom	294	8
male	Wt	341	14
female	Wt	345	97
female	Wt	346	11
female	hom	352	13
female	hom	331	9
female	Wt	335	5
female	Wt	338	31
male	hom	329	5
male	Wt	330	7
male	Wt	323	11
female	Wt	229	20
female	hom	216	68
female	Wt	217	198
female	Wt	218	261
female	Wt	222	159
female	Wt	250	420
male	Wt	226	146
male	hom	209	387
male	Wt	214	125
male	hom	215	660
male	Wt	237	45
male	Wt	238	480
male	Wt	241	269
