## Supplementary material for "A CRISPR-Cas9–engineered mouse model for GPI-anchor deficiency mirrors human phenotypes and exhibits hippocampal synaptic dysfunctions": SI-Supplementary Dataset 10-FACS, weight curve, hindlimb-clasping

### Sheet: FACS
Genotype	MEF Cell line	Normalized mean fluorescence intensity (MFI) of FLAER
Wt	323-5	1.15225
	352-6	0.903114
	322-6	0.955017
	322-8	0.989619
het-Pigv341E	323-1	1.08997
	322-2	0.896194
	322-1	0.968858
	352-2	0.968858
hom-Pigv341E	322-5	0.676817
	322-7	0.797232
	352-1	0.619723
	352-3	0.685813
	352-8	0.473356
		Mean fluorescence intensity (MFI)
Genotype	Cell line	FLAER	CD90
Wt	mES	44.4	29.3
		45	29.1
		44.7	29.2
hom-Pigv341E	mES	38.3	21.8
		40.1	22.4
		39.2	22.1
hom-Pgap3107L	mES	33.3	21.8
		30.9	21.2
		32.1	21.5
Pigv -/-	mES	2.71	5.91
		2.93	5.15
		2.82	5.53

### Sheet: Weight curve
Sex	Genotype	Animal ID	P1	P3	P6	P10	P14	P17	P19	P24	P27	P31	P34	P37	P40	P44	P47	P51	P54	P58	P61	P65	P68	P72	P75	P79	P82
male	Wt	389	1.53	2.89	4.36	6.47	7.33	8.1	9.5	14.48	17.93	20.6	22.08	23.72	24.87	25.82	26.36	27.07	28.13	27.76	28.57	29.43	29.33	29.78	29.82	31.05	31.34
male	Wt	398	2.32	3.82	4.95	6.47	7.02	8	10.28	15.66	18.38	21.47	22.57	23.18	23.88	24.02	24.48	25.2	25.63	25.2	25.63	27.5	27.73	27.86	27.82	28.47	28.89
male	Wt	380	2.63	4.66	6.77	8.8	9.55	11.06	13.52	19.7	22.9	25.02	25.92	26.43	27.36	28.13	28.79	29.32	29.78	30.57	31.08	31.22	31.31	31.64	31.29	31.81	32.57
male	hom	379	1.77	2.96	4.24	5.68	5.94	5.34	6.4	8.74	10.39	12.17	13.81	14.32	14.41	15.16	15.72	15.99	16.02	16.55	16.65	17.04	17.08	17.65	17.22	17.65	18.05
male	hom	382	2.04	3.45	4.92	6.5	6.81	6.44	7.85	11.35	13.47	15.03	16.03	16.56	16.79	17.19	18.2	18.59	18.61	19.47	19.75	20.18	20.33	20.91	21.39	21.73	21.57
male	hom	388	1.53	2.44	3.43	4.93	5.45	5.13	6.04	9.42	11.82	13.98	14.47	16.48	17.21	18.2	19.94	20.52	21.54	22.07	23.07	24.19	24.64	25.68	25.73	26	26.7
male	hom	394	1.58	2.32	3.02	4.01	4.42	4.28	4.51	7.74	9.33	11.39	13.3	13.66	14.66	15.84	16.77	17.05	17.29	17.34	18	18.41	18.76	19.4	19.7	20.42	21.57
Sex	Genotype	Animal ID	P5	P8	P12	P16	P19	P21
female	Wt	415	3.06	4.49	6.43	7.22	8.21	9.21
female	Wt	384	4.62	6.66	8.63	9.11	10.15	11.65
female	Wt	386	3.08	4.78	6.72	7.48	8.42	9.58
female	Wt	392	3.36	4.38	5.6	6.46	7.08	8.43
female	hom	385	2.17	2.85	4.03	4.78	4.74	4.59
female	hom	391	1.66	2.21	3.19	3.65	3.29	2.85
female	hom	401	2.16	3.29	4.75	5.95	5.49	5.14

### Sheet: Hindlimb clasping test
Hindlimb clasping test
Sex	Genotype	Animal ID	Trial 1	Trial 2	Trial 3
female	hom	331	3	3	3
female	hom	352	3	3	3
male	het	369	0	0	2
female	Wt	370	1	2	2
male	hom	379	3	3	3
male	hom	382	3	3	3
female	Wt	384	0	0	0
female	hom	385	3	3	3
female	Wt	386	0	0	0
male	hom	388	2	3	3
male	het	389	0	0	0
female	hom	391	2	2	3
female	Wt	392	0	0	0
female	het	396	1	2	2
male	het	398	0	0	0
female	het	402	0	0	0
male	het	403	1	1	2
male	hom	404	3	3	3
male	hom	405	3	3	3
male	Wt	409	0	0	1
male	hom	410	2	2	3
male	Wt	411	0	0	0
female	het	412	0	0	1
female	het	413	0	0	0
male	Wt	414	0	0	0
female	Wt	415	0	0	0
