## Supplementary material for "A CRISPR-Cas9–engineered mouse model for GPI-anchor deficiency mirrors human phenotypes and exhibits hippocampal synaptic dysfunctions": SI-Supplementary Dataset 11-Synaptophysin-Immunoreactivity

### Sheet: CA1-SR
Sample ID	Immunoreactivity per 100 µm^2	Mean 1-Immunoreactivity per 100 µm^2	Mean 2-Immunoreactivity per 100 µm^2	Mean 2-Immunoreactivity per µm^2
370-Wt-Slice1-image1	49167	39643.3	55144.3	5.51443
370-Wt-Slice1-image2	35686
370-Wt-Slice1-image3	34077
370-Wt-Slice2-image1	83853	78205.7
370-Wt-Slice2-image2	78622
370-Wt-Slice2-image3	72142
370-Wt-Slice3-image1	48082	47584
370-Wt-Slice3-image2	48002
370-Wt-Slice3-image3	46668
385-hom-Slice1-image1	56923	46390.7	60553.6	6.05536
385-hom-Slice1-image2	48241
385-hom-Slice1-image3	34008
385-hom-Slice2-image1	83260	83531
385-hom-Slice2-image2	93634
385-hom-Slice2-image3	73699
385-hom-Slice3-image1	53240	51739
385-hom-Slice3-image2	46925
385-hom-Slice3-image3	55052
386-Wt-Slice1-image1	91711	93195.7	104883	10.4883
386-Wt-Slice1-image2	98477
386-Wt-Slice1-image3	89399
386-Wt-Slice2-image1	117065	116571
386-Wt-Slice2-image2	115291
386-Wt-Slice2-image3	117356
392-Wt-Slice1-image1	92223	90603.7	81191.9	8.11919
392-Wt-Slice1-image2	84206
392-Wt-Slice1-image3	95382
392-Wt-Slice2-image1	83738	84732.3
392-Wt-Slice2-image2	80971
392-Wt-Slice2-image3	89488
392-Wt-28Slice2-image1	72418	68239.7
392-Wt-28Slice2-image2	61885
392-Wt-28Slice2-image3	70416
395-hom-Slice1-image1	12099	12608	17467.8	1.74678
395-hom-Slice1-image2	14140
395-hom-Slice1-image3	11585
395-hom-Slice2-image1	13346	13585.3
395-hom-Slice2-image2	19379
395-hom-Slice2-image3	8031
395-hom-Slice3-image1	18051	26210
395-hom-Slice3-image2	24018
395-hom-Slice3-image3	36561
401-hom-Slice1-image1	86327	103524	66480.7	6.64807
401-hom-Slice1-image2	113305
401-hom-Slice1-image3	110940
401-hom-Slice2-image1	66850	61881
401-hom-Slice2-image2	67348
401-hom-Slice2-image3	51445
401-hom-Slice3-image1	34633	34037
401-hom-Slice3-image2	29079
401-hom-Slice3-image3	38399
404-hom-Slice1-image1	53611	49559.7	49324.8	4.93248
404-hom-Slice1-image2	61873
404-hom-Slice1-image3	33195
404-hom-Slice2-image1	67577	49363.7
404-hom-Slice2-image2	50817
404-hom-Slice2-image3	29697
404-hom-Slice3-image1	53379	49051
404-hom-Slice3-image2	53341
404-hom-Slice3-image3	40433
405-hom-Slice1-image1	9810	14190.3	25740.9	2.57409
405-hom-Slice1-image2	24220
405-hom-Slice1-image3	8541
405-hom-Slice2-image1	30403	27153.3
405-hom-Slice2-image2	23997
405-hom-Slice2-image3	27060
405-hom-Slice3-image1	35248	35879
405-hom-Slice3-image2	41757
405-hom-Slice3-image3	30632
409-Wt-Slice1-image1	90551	86859	72358.4	7.23584
409-Wt-Slice1-image2	93699
409-Wt-Slice1-image3	76327
409-Wt-Slice2-image1	59665	57796.7
409-Wt-Slice2-image2	60522
409-Wt-Slice2-image3	53203
409-Wt-Slice3-image1	107622	72419.7
409-Wt-Slice3-image2	56852
409-Wt-Slice3-image3	52785
410-hom-Slice1-image1	36394	28674	55942.6	5.59426
410-hom-Slice1-image2	23136
410-hom-Slice1-image3	26492
410-hom-Slice2-image1	45336	38238.7
410-hom-Slice2-image2	29865
410-hom-Slice2-image3	39515
410-hom-Slice3-image1	106803	100915
410-hom-Slice3-image2	100742
410-hom-Slice3-image3	95200
411-Wt-Slice1-image1	69151	57533.3	59204	5.9204
411-Wt-Slice1-image2	58837
411-Wt-Slice1-image3	44612
411-Wt-Slice2-image1	60547	60874.7
411-Wt-Slice2-image2	66409
411-Wt-Slice2-image3	55668

### Sheet: CA1-ML
Sample ID	Immunoreactivity per 100 µm^2	Mean 1-Immunoreactivity per 100 µm^2	Mean 2-Immunoreactivity per 100 µm^2	Mean 2-Immunoreactivity per µm^2
370-Wt-Slice1-image1	32600	28643.3	44657.3	4.46573
370-Wt-Slice1-image2	32025
370-Wt-Slice1-image3	21305
370-Wt-Slice2-image1	73069	62813.7
370-Wt-Slice2-image2	64314
370-Wt-Slice2-image3	51058
370-Wt-Slice3-image1	36217	42515
370-Wt-Slice3-image2	41823
370-Wt-Slice3-image3	49505
385-hom-Slice1-image1	17900	26403.3	40799.6	4.07996
385-hom-Slice1-image2	36754
385-hom-Slice1-image3	24556
385-hom-Slice2-image1	74134	57912.3
385-hom-Slice2-image2	63670
385-hom-Slice2-image3	35933
385-hom-Slice3-image1	30289	38083
385.hom.-Slice3-image2	39983
385-hom-Slice3-image3	43977
386-Wt-Slice1-image1	86251	90576	89452.8	8.94528
386-Wt-Slice1-image2	98054
386-Wt-Slice1-image3	87423
386-Wt-Slice2-image1	99390	88329.7
386-Wt-Slice2-image2	102882
386-Wt-Slice2-image3	62717
392-Wt-Slice1-image1	73075	66068.7	53382.6	5.33826
392-Wt-Slice1-image2	56638
392-Wt-Slice1-image3	68493
392-Wt-Slice2-image1	61102	49153
392-Wt-Slice2-image2	54629
392-Wt-Slice2-image3	31728
392-Wt28-Slice2-image1	37870	44926
392-Wt28-Slice2-image2	37484
392-Wt28-Slice2-image3	59424
395-hom-Slice1-image1	10937	6439.67	9622	0.9622
395-hom-Slice1-image2	5722
395-hom-Slice1-image3	2660
395-hom-Slice2-image1	5352	11618.7
395-hom-Slice2-image2	24946
395-hom-Slice2-image3	4558
395-hom-Slice3-image1	8789	10807.7
395-hom-Slice3-image2	16371
395-hom-Slice3-image3	7263
401-hom-Slice1-image1	98317	96114.3	63594.1	6.35941
401-hom-Slice1-image2	103178
401-hom-Slice1-image3	86848
401-hom-Slice2-image1	66784	58466
401-hom-Slice2-image2	59455
401-hom-Slice2-image3	49159
401-hom-Slice3-image1	46549	36202
401-hom-Slice3-image2	36336
401-hom-Slice3-image3	25721
404-hom-Slice1-image1	29105	39069.7	33669.8	3.36698
404-hom-Slice1-image2	55982
404-hom-Slice1-image3	32122
404-hom-Slice2-image1	48565	31179.7
404-hom-Slice2-image2	34203
404-hom-Slice2-image3	10771
404-hom-Slice2-image4	24379
404-hom-Slice3-image1	44733	30760
404-hom-Slice3-image2	21734
404-hom-Slice3-image3	25813
405-hom-Slice1-image1	12113	8358	16102	1.6102
405-hom-Slice1-image2	8555
405-hom-Slice1-image3	4406
405-hom-Slice2-image1	9256	13605
405-hom-Slice2-image2	12026
405-hom-Slice2-image3	19533
405-hom-Slice3-image1	15518	26343
405-hom-Slice3-image2	25565
405-hom-Slice3-image3	37946
409-Wt-Slice1-image1	64049	56255.7	60477.3	6.04773
409-Wt-Slice1-image2	61617
409-Wt-Slice1-image3	43101
409-Wt-Slice2-image1	44748	47804.7
409-Wt-Slice2-image2	56506
409-Wt-Slice2-image3	42160
409-Wt-Slice3-image1	99967	77371.7
409-Wt-Slice3-image2	89503
409-Wt-Slice3-image3	42645
410-hom-Slice1-image1	28528	29892	50258.9	5.02589
410-hom-Slice1-image2	22927
410-hom-Slice1-image3	38221
410-hom-Slice2-image1	42006	33629.3
410-hom-Slice2-image2	20936
410-hom-Slice2-image3	37946
410-hom-Slice3-image1	93248	87255.3
410-hom-Slice3-image2	77854
410-hom-Slice3-image3	90664
411-Wt-Slice1-image1	26723	31213	29609	2.9609
411-Wt-Slice1-image2	27449
411-Wt-Slice1-image3	39467
411-Wt-Slice2-image1	21968	28005
411-Wt-Slice2-image2	42291
411-Wt-Slice2-image3	19756

### Sheet: CA3-SR
Sample ID	Immunoreactivity per 100 µm^2	Mean 1-Immunoreactivity per 100 µm^2	Mean 2-Immunoreactivity per 100 µm^2	Mean 2-Immunoreactivity per µm^2
370-Wt-Slice1-image1	48505	39785	52563.7	5.25637
370-Wt-Slice1-image2	40183
370-Wt-Slice1-image3	30667
370-Wt-Slice2-image1	52580	57619
370-Wt-Slice2-image2	75012
370-Wt-Slice2-image3	45265
370-Wt-Slice3-image1	70689	60287
370-Wt-Slice3-image2	61026
370-Wt-Slice3-image3	49146
385-hom-Slice1-image1	53023	41308.3	50546.2	5.05462
385-hom-Slice1-image2	39473
385-hom-Slice1-image3	31429
385-hom-Slice2-image1	72692	58696.7
385-hom-Slice2-image2	54962
385-hom-Slice2-image3	48436
385-hom-Slice3-image1	63334	51633.7
385-hom-Slice3-image2	50993
385-hom-Slice3-image3	40574
386-Wt-Slice1-image1	86251	90576	89452.8	8.94528
386-Wt-Slice1-image2	98054
386-Wt-Slice1-image3	87423
386-Wt-Slice2-image1	99390	88329.7
386-Wt-Slice2-image2	102882
386-Wt-Slice2-image3	62717
395-hom-Slice1-image1	57203	40857	43953.3	4.39533
395-hom-Slice1-image2	38063
395-hom-Slice1-image3	27305
395-hom-Slice2-image1	44938	39520.3
395-hom-Slice2-image2	42042
395-hom-Slice2-image3	31581
395-hom-Slice3-image1	62644	51482.7
395-hom-Slice3-image2	50350
395-hom-Slice3-image3	41454
404-hom-Slice1-image1	81472	67937.3	60853.8	6.08538
404-hom-Slice1-image2	62300
404-hom-Slice1-image3	60040
404-hom-Slice2-image1	80637	60273.3
404-hom-Slice2-image2	61120
404-hom-Slice2-image3	39063
404-hom-Slice3-image1	63793	54350.7
404-hom-Slice3-image2	47685
404-hom-Slice3-image3	51574
405-hom-Slice1-image1	57884	40084.7	46139.8	4.61398
405-hom-Slice1-image2	38043
405-hom-Slice1-image3	24327
405-hom-Slice2-image1	56285	39612
405-hom-Slice2-image2	30893
405-hom-Slice2-image3	31658
405-hom-Slice3-image1	69584	58722.7
405-hom-Slice3-image2	57878
405-omt-Slice3-image3	48706
409-Wt-Slice1-image1	64049	56255.7	60477.3	6.04773
409-Wt-Slice1-image2	61617
409-Wt-Slice1-image3	43101
409-Wt-Slice2-image1	44748	47804.7
409-Wt-Slice2-image2	56506
409-Wt-Slice2-image3	42160
409-Wt-Slice3-image1	99967	77371.7
409-Wt-Slice3-image2	89503
409-Wt-Slice3-image3	42645
410-hom-Slice1-image1	40229	29925.7	59902.9	5.99029
410-hom-Slice1-image2	28077
410-hom-Slice1-image3	21471
410-hom-Slice2-image1	70659	56477
410-hom-Slice2-image2	55577
410-hom-Slice2-image3	43195
410-hom-Slice3-image1	107981	93306
410-hom-Slice3-image2	103903
410-hom-Slice3-image3	68034
411-Wt-Slice1-image1	73196	56126.7	53053.8	5.30538
411-Wt-Slice1-image2	46596
411-Wt-Slice1-image3	48588
411-Wt-Slice2-image1	68398	49981
411-Wt-Slice2-image2	45051
411-Wt-Slice2-image3	36494
401-hom-Slice1-image1	102912	103622	76019.4	7.60194
401-hom-Slice1-image2	110110
401-hom-Slice1-image3	97844
401-hom-Slice2-image1	91564	79187.3
401-hom-Slice2-image2	81379
401-hom-Slice2-image3	64619
401-hom-Slice3-image1	49703	45249
401-hom-Slice3-image2	53028
401_hom-Slice3-image3	33016
392-Wt-Slice1-image1	81428	68987	63503.2	6.35032
392-Wt-Slice1-image2	64242
392-Wt-Slice1-image3	61291
392-Wt-Slice2-image1	73608	61890.7
392-Wt-Slice2-image2	59505
392-Wt-Slice2-image3	52559
392-Wt-28Slice2-image1	74210	59632
392-Wt-28Slice2-image2	56827
392-Wt-28Slice2-image3	47859
