## Supplementary material for "A CRISPR-Cas9–engineered mouse model for GPI-anchor deficiency mirrors human phenotypes and exhibits hippocampal synaptic dysfunctions": SI-Supplementary Dataset 12-electrophysiology_PTZexperiments

### Sheet: Input-output-curve
File name	Animal ID	Genotype	I/O	FV1	FV2	FV3	FV4	FV5	FV6	FV7	FV8	EPSP1 [mV]	EPSP2 [mV]	EPSP3 [mV]	EPSP4 [mV]	EPSP5 [mV]	EPSP6 [mV]	EPSP7 [mV]	EPSP8 [mV]		PPR		PTP
190912#1_1	421	hom	2.222	-0.0409546	-0.107056	-0.152954	-0.185974	-0.244324	-0.287628	-0.359375	-0.40091	-0.0933092	-0.266802	-0.358811	-0.425429	-0.517294	-0.63764	-0.734814	-0.807225		1.40095		4.08702
190912#1_2	421	hom	2.4	-0.0507813	-0.0991515	-0.167481	-0.232453	-0.267487	-0.307373	-0.356293	-0.414307	-0.109732	-0.23816	-0.417957	-0.550422	-0.636538	-0.760518	-0.874966	-1.02864		1.34877		2.84696
190912#2_3	423	Wt	9.8887	-0.0328064	-0.0706482	-0.111755	-0.17749	-0.245026	-0.311676	-0.393524	-0.421783	-0.379974	-0.66221	-1.53602	-2.33281	-2.47079	-2.07845	-2.85733	-3.05928		0.94837		1.46823
190912#2_4	423	Wt	5.62	-0.0588684	-0.10788	-0.172943	-0.225281	-0.255463	-0.316193	-0.373016	-0.436951	-0.235252	-0.693821	-1.12785	-1.36867	-1.48473	-1.81145	-1.98599	-2.21155		1.003		1.47405
191209m2s1	423	Wt	5.85	-0.0775452	-0.102387	-0.175476	-0.233734		-0.316193	-0.36435	-0.4104	-0.397236	-0.522537	-0.94729	-1.42356		-2.09425	-2.38163	-2.49693		1.12543		1.89484
191209m2s2	423	Wt	7.96382	-0.0619507	-0.126618	-0.153809	-0.186127	-0.240509	-0.30127	-0.373321	-0.442474	-0.588386	-1.10227	-1.29841	-1.65017	-1.97716	-2.32031	-2.4517	-2.52655		0.947788		1.45944
191210m1s1	437	hom	1.99388	-0.076416	-0.117767	-0.172119	-0.200775	-0.268585	-0.307617	-0.350708	-0.393524	-0.149287	-0.259656	-0.336438	-0.399617	-0.52145	-0.629623	-0.689712	-0.744829		1.59546		3.1098
191210m1s2	437	hom	0.75	-0.0845337	-0.13501	-0.161987	-0.204926	-0.261078	-0.319702	-0.374329	-0.401733	-0.0750494	-0.108942	-0.133242	-0.163896	-0.192101	-0.188589	-0.238458	-0.245476		1.34146		2.76983
191210#1_1	437	hom	4.05	-0.041687	-0.0949097	-0.159821	-0.186981	-0.240082	-0.302979	-0.359772	-0.413513	-0.203809	-0.451806	-0.659959	-0.77405	-0.920834	-1.1159	-1.27584	-1.42509		1.27596		2.58444
191210#1_2	437	hom	2.56815	-0.07547	-0.0944519	-0.147308	-0.226044	-0.266815	-0.295349	-0.358307	-0.405853	-0.171244	-0.260093	-0.424966	-0.599838	-0.687152	-0.769954	-0.891719	-0.93872		1.40898		3.39932
191210m2s3	435	wt	4.80684	-0.071167	-0.112793	-0.171051	-0.206238	-0.25769	-0.32135	-0.367859	-0.404816	-0.333361	-0.508315	-0.846858	-1.05763	-1.27953	-1.53243	-1.72661	-1.92569		1.25093		2.34192
191210m2s4	435	wt	1.96042	-0.0743103	-0.111603	-0.17276	-0.223419	-0.269806	-0.333862	-0.378327	-0.421844	-0.133224	-0.235758	-0.388098	-0.50309	-0.587192	-0.610207	-0.627806	-0.681835		1.34786		3.07602
191210#2_3	435	wt	4.96202	-0.0698547	-0.101135	-0.144134	-0.202179	-0.252136	-0.312134	-0.370453	-0.411499	-0.326417	-0.529933	-0.799409	-1.09489	-1.32598	-1.49194	-1.66004	-1.77021		1.11977		2.23238
191210#2_4	435	wt	3.0541	-0.060669	-0.0859681	-0.13388	-0.207123	-0.249908	-0.319336	-0.344727	-0.381225	-0.19488	-0.31632	-0.523182	-0.69519	-0.775381	-0.809251	-0.851864	-0.82684		1.32131		2.605
191212m1s1	439	hom	1.56666	-0.0614624	-0.118561	-0.160705	-0.205933	-0.263855	-0.300629	-0.364655	-0.442657	-0.0951119	-0.179233	-0.269614	-0.348128	-0.425304	-0.473672	-0.538929	-0.637624		1.559		4.56909
191212m1s2	439	hom	0.824541	-0.0664978	-0.115082	-0.185852	-0.228058	-0.261383	-0.304169	-0.355896	-0.414307	-0.049246	-0.116315	-0.159117	-0.193097	-0.221091	-0.244697	-0.276028	-0.296757		1.34806		3.49794
191212m2s3	440	wt	2.16077	-0.079895	-0.130035	-0.166351	-0.209534	-0.261993	-0.302063	-0.36084	-0.425476	-0.137304	-0.268424	-0.371027	-0.477114	-0.594008	-0.686709	-0.814312	-0.935429		1.16259		3.56484
191212#1_1	439	hom	1.189	-0.0771179	-0.107452	-0.157471	-0.219116	-0.27655	-0.300323	-0.3508	-0.403809	-0.0905097	-0.137304	-0.199576	-0.277307	-0.320919	-0.347206	-0.387203	-0.447131		1.62848		4.85395
191212#1_2	439	hom	1.42587	-0.0639038	-0.0981446	-0.13974	-0.203369	-0.245911	-0.315002	-0.363098	-0.403351	-0.0749685	-0.144234	-0.197006	-0.29614	-0.372353	-0.464411	-0.526136	-0.589192		1.35927		4.85112
191212#2_3	440	wt	7.35278	-0.0787354	-0.110748	-0.166474	-0.218933	-0.260101	-0.303497	-0.341583	-0.406921	-0.604133	-0.925895	-1.26356	-1.56412	-1.88529	-2.12344	-2.45864	-2.6905		1.05648		2.29287
191212#2_4	440	wt	5.70881	-0.0531006	-0.0999451	-0.174805	-0.216064	-0.250214	-0.281311	-0.362884	-0.420014	-0.271451	-0.75663	-1.10222	-1.35407	-1.52188	-1.46685	-1.68475	-1.88011		1.12025		1.87323
191212#2_5	440	wt	2.57411	-0.0707489	-0.110413	-0.172485	-0.213715	-0.278412	-0.301178	-0.349487	-0.396843	-0.109025	-0.253859	-0.472617	-0.655921	-0.831897	-0.932326	-1.01924	-1.13741		1.3293		2.97508
191213#1_1	427	wt	5.93676	-0.0402832	-0.0868835	-0.152344	-0.226196	-0.273621	-0.335144	-0.399475	-0.435455	-0.254314	-0.543851	-0.957974	-1.36722	-1.60884	-1.91722	-2.18813	-2.39971		1.09932
191213m1s1	427	wt	4.12323	-0.0874939	-0.129761	-0.179047	-0.223351	-0.263723	-0.284958	-0.347138	-0.401978	-0.418385	-0.710696	-0.965364	-1.17076	-1.31132	-1.36638	-1.54933	-1.62548		1.17953		2.89734
191213m1s2	427	wt	4.01874	-0.066803	-0.138641	-0.184235	-0.221893	-0.286774	-0.33432	-0.353729	-0.419006	-0.304236	-0.621622	-0.817845	-0.98363	-1.09624	-1.18247	-1.2522	-1.39963		1.00877		2.80713
191213_annie1	427	wt	4.70111																		1.12022		1.61331
191213#2_2	424	hom	1.68644	-0.0683594	-0.117127	-0.165344	-0.217071	-0.260559	-0.289459	-0.343079	-0.409485	-0.0847268	-0.165847	-0.290713	-0.369957	-0.471716	-0.557236	-0.630127	-0.737657		1.56251		3.5657
191213#2_3	424	hom	3.6878	-0.0570679	-0.111633	-0.175568	-0.19104	-0.229279	-0.31546	-0.345581	-0.420074	-0.2723	-0.475046	-0.651575	-0.724638	-0.876698	-1.00896	-1.0941	-1.1691		1.25302		3.40931
191213m2s3	424	hom	1.14075	-0.0852661	-0.113525	-0.164764	-0.185303	-0.243957	-0.301148	-0.370667	-0.420441	-0.089005	-0.131194	-0.188199	-0.23111	-0.294498	-0.325722	-0.415514	-0.473963		1.66029		3.49003
191213m2s4	424	hom	1.34427	-0.0584107	-0.101471	-0.134064	-0.190246	-0.277344	-0.283386	-0.356628	-0.435516	-0.0685229	-0.137624	-0.18078	-0.271709	-0.410967	-0.413797	-0.473091	-0.513698		1.50122		2.85314
191213_annie2	424	hom																			1.46226		1.68428

### Sheet: PTZ experiments
Dosis-dependent distribution
	# injections until 1st seizure
Genotype	6	7	8	9	10	no seizure
Wt	0	0	8	0	58	33	Animals in %
hom	9	18	36	27	9	0
Genotype	latency to 1st seizure [min]
Wt	95
Wt	73
Wt	96
Wt	94
Wt	97
Wt	97
Wt	97
Wt	97
hom	54
hom	64
hom	63
hom	64
hom	70
hom	62
hom	83
hom	74
hom	56
hom	64
hom	95
	Severity of seizures [%]
Genotype	seizure stage IV	seizure stage V
Wt	88	13
hom	27	73
