## Supplementary material for "A CRISPR-Cas9–engineered mouse model for GPI-anchor deficiency mirrors human phenotypes and exhibits hippocampal synaptic dysfunctions": SI-Supplementary Dataset 16-affective behavior

### Sheet: Elevated plus maze
Elevated plus maze
Sex	Genotyp	Animal ID	time in open arm (N) [sec]	time in open arm (S) [sec]	Sum time in open arms [sec]	time in closed arm (W) [sec]	time in closed arm (E) [sec]	Sum time in closed arms [sec]
male	hom	302	5	4.5	9.5	61.5	204.9	266.4
male	hom	303	67.4	165.9	233.3	0.9	52.6	53.5
male	Wt	306	33.2	39	72.2	93.6	101.4	195
male	Wt	349	35.3	50.8	86.1	65.7	109.8	175.5
male	hom	310	0.3	0.1	0.4	0	297.8	297.8
male	Wt	314	22.2	24	46.2	154.6	78.7	233.3
male	hom	294	3.4	4.6	8	128.2	151.2	279.4
male	Wt	341	27.5	35.4	62.9	126.4	75.2	201.6
female	Wt	345	4.9	23.8	28.7	126.9	132.4	259.3
female	Wt	346	3.2	18.4	21.6	34.9	223.2	258.1
female	hom	352	0.3	30.4	30.7	0.5	248.8	249.3
female	Wt	300	5.8	12	17.8	266.3	5.7	272
female	hom	331	45.3	132.5	177.8	9.5	43.7	53.2
female	Wt	335	20.7	39.5	60.2	60.7	143	203.7
female	Wt	338	28.9	45.2	74.1	55.9	142.2	198.1
male	hom	329	25.7	13.2	38.9	178	0	178
male	Wt	330	2.2	24.3	26.5	213.2	38.4	251.6
male	Wt	323	15.9	44.9	60.8	116.2	82.9	199.1
female	Wt	229	50.7	21.2	71.9	79.8	71.7	151.5
female	hom	216	60.5	38.6	99.1	51.5	70.2	121.7
female	Wt	217	44.5	31.7	76.2	68.4	54.3	122.7
female	Wt	218	51.3	47.6	98.9	46.6	48.9	95.5
female	Wt	222	32.1	26.8	58.9	104.4	74.2	178.6
female	Wt	250	23.7	25	48.7	141.6	65.5	207.1
male	hom	209	2.8	0.4	3.2	114.5	161.7	276.2
male	Wt	214	6	6.1	12.1	262.4	7.6	270
male	hom	215	34.8	22.8	57.6	84.8	127	211.8
male	Wt	237	7.7	4.7	12.4	245.6	23.4	269
male	Wt	238	30.8	13.8	44.6	80	136.9	216.9
male	Wt	241	33.7	16.4	50.1	81.4	98.2	179.6

### Sheet: Dark-light box
Dark-light box
Sex	Genotyp	Animal ID	time in dark [sec]	time in light [sec]	latency to enter the dark [sec]
male	hom	302	530.2	69.8	45.5
male	hom	303	179.6	420.4	350.51
male	Wt	306	364.14	235.86	2.22
male	Wt	349	486.42	113.58	3.6
male	hom	310	253.68	346.33	320.19
male	Wt	314	450.53	149.48	2.96
male	hom	294	442.02	157.99	60.8
male	Wt	341	391.34	208.66	3.94
female	Wt	345	437.1	162.9	5.58
female	Wt	346	372.36	227.64	6.45
female	hom	352	489.1	110.9	52.76
female	Wt	300	514.58	85.42	5.1
female	hom	331	579.69	20.32	15.63
female	Wt	335	395.9	204.1	0.97
female	Wt	338	192.54	407.46	2.82
male	hom	329	527.51	72.49	6.11
male	Wt	330	463.24	136.76	6.62
male	Wt	323	166.46	433.54	16.61
female	hom	229	366.9	233.1	127.25
female	hom	216	407.75	192.26	18.44
female	Wt	217	404.12	195.88	7.25
female	Wt	218	352.28	247.72	5.11
female	Wt	222	382.08	217.92	21.32
female	Wt	250	390.33	209.67	13.39
male	Wt	226	318.23	281.78	42.6
male	hom	209	379.95	220.06	151.86
male	Wt	214	475.78	124.22	9.58
male	hom	215	527.78	72.23	3.71
male	Wt	237	510.78	89.22	4.47
male	Wt	238	460.42	139.58	12.37
male	Wt	241	416.8	183.2	2.79

### Sheet: Open flied test
Open field test
Sex	Genotype	Animal ID	# Visits	Path length [cm]	Time in center [sec]	Time in peripheral zone [sec]
male	hom	294	20	4342.6	18.7	581.2
female	wt	300	38	5469.2	40.4	559.6
male	hom	302	17	4174.6	22.6	577.3
male	hom	303	7	2729.8	11.9	588.1
male	wt	306	41	5057.3	34.1	565.9
male	hom	310	0	1871.6	0.6	599.3
male	wt	314	17	3669.1	35.1	564.9
male	wt	323	48	4444.1	111.9	488.1
male	hom	329	1	1623.7	0.3	599.7
male	wt	330	15	3848.5	18.4	581.6
female	hom	331	13	3302.4	16.1	583.9
female	wt	335	18	4757.3	28.9	571.1
male	wt	341	31	4025.5	62	538
female	wt	345	22	3709.2	135	465
female	wt	346	18	4071	20.5	579.4
male	wt	349	37	4952.9	73.9	526
female	hom	352	14	4014.5	11.1	588.8
female	Wt	229	2	2382.8	1.6	598.4
female	hom	216	18	4445.8	21.9	578
female	Wt	217	40	5188.5	46.5	553.5
female	Wt	218	35	4763.6	88.5	511.5
female	Wt	222	57	4299.9	84.4	515.6
female	Wt	250	38	4393	56.8	543.2
male	Wt	226	23	4218.6	42	558
male	hom	209	0	2895.3	0	600
male	Wt	214	10	2297.4	3.8	596.2
male	hom	215	8	3696.9	7.8	592.2
male	Wt	237	25	3898.5	33.6	566.4
male	Wt	238	21	4885.9	8.6	591.4
male	Wt	241	22	4854.6	32.5	567.4
